# Genome-wide loss of chromatin accessibility coexists with selectively elevated RNA abundance in nutrient-starved U2OS cells

**DOI:** 10.64898/2026.10.30.763108

**Authors:** Xiyuan Qi, Sham Armouch Al Refaai, Sergei Muslinov, Konstantin I. Panov

## Abstract

**Background:** Chromatin accessibility is widely used as a proxy for regulatory potential and is often interpreted together with RNA-seq to infer gene-regulatory responses. However, the quantitative relationship between chromatin accessibility and transcript abundance may become difficult to interpret, particularly under acute cellular stress. Metabolic challenges such as nutrient deprivation are known to induce extensive chromatin remodelling and transcriptional reprogramming, raising the question of whether changes in transcript abundance are directly governed by chromatin accessibility in these contexts. Clarifying this relationship is critical for interpreting epigenomic data under stress conditions, and requires careful distinction between Tn5 accessibility, relative steady-state RNA abundance and transcriptional output.

**Results:** We integrated ATAC-seq and RNA-seq analyses in human U2OS osteosarcoma cells following 18 h of severe nutrient deprivation. We found that starvation was associated with a genome-wide reduction in accessibility and almost all significantly altered accessible regions showed reduced signal relative to actively growing cells. This decrease affected promoter- and enhancer-associated regions alike, including housekeeping-gene promoters and CTCF-motif sites.

In contrast, RNA-seq revealed a more selective change in relative steady-state RNA abundance: only a minority of expressed genes were differentially regulated, and approximately 64% of differentially expressed genes showed increased relative RNA abundance.

Changes in accessibility and transcript abundance were modestly correlated at promoters (Pearson r = 0.25) and weakly at enhancers (r = 0.10), and together explained only ∼6% of the variance in transcript abundance changes. The relationship was graded: genes with the smallest promoter losses were about four times as likely to show increased RNA abundance as genes with the largest losses, independently of baseline promoter accessibility. Within-condition analyses similarly showed only modest relationships between promoter accessibility and RNA abundance in both actively growing and starved cells.

Pathway-level analysis of mRNA abundance revealed the expected repression of biosynthetic and growth-related programmes, including ribosome biogenesis, translation and cellular growth, together with a less anticipated relative activation of stress-adaptive programmes, including extracellular matrix organisation, lipid and cholesterol metabolism, small GTPase signalling and developmental processes. For genes within these activated programmes, increased steady-state mRNA abundance was observed despite reduced ATAC-seq accessibility at associated regulatory regions.

Exon-intron analyses of RNA-seq data indicated that these changes predominantly reflect altered RNA production. Metabolic labelling of nascent RNA at selected *loci* confirmed increased transcription of genes involved in adaptive programmes despite reduced promoter and enhancer accessibility, alongside with reduced production of biosynthetic transcripts and rRNA.

**Conclusions:** These findings demonstrate that chromatin accessibility and steady-state RNA abundance are only modestly coupled during severe nutrient deprivation, against a baseline of similarly modest promoter accessibility-abundance coupling. This underscores the limited ability of ATAC-seq accessibility to predict transcript abundance under this stress condition and supports a model in which chromatin accessibility acts as a permissive rather than deterministic layer of gene regulation. The selective induction of adaptive programmes, confirmed here at the level of RNA production, shows that transcriptional activation can occur despite genome-wide loss of ATAC-seq accessibility. Because ATAC-seq reports Tn5 accessibility rather than physical chromatin compaction, we interpret compaction as a plausible mechanistic model compatible with the current observations, which will require direct orthogonal validation.
