## Supplementary Table S15 for "Genome-wide loss of chromatin accessibility coexists with selectively elevated RNA abundance in nutrient-starved U2OS cells"

### Sheet: A_Summary
Table S15. Histone modification enrichment analysis — SS vs AG gene sets.
Gene lists: UP DEGs (n = 1,717), DOWN DEGs (n = 947), and four adaptive programme leading-edge gene sets. Database: ENCODE Histone Modifications 2015 (314 sets). Background: 21,505 expressed genes. Test: hypergeometric (Fisher's exact), BH-corrected FDR; terms with padj ≤ 0.05 retained.
A. Summary matrix — per histone mark, per gene set (padj = best adjusted p-value; OR = mean odds ratio; n = number of significant tissue/cell-line terms).
Histone mark	Mark type	UP DEGs padj (best)	DOWN DEGs padj (best)	ECM Remodelling padj (best)	Lipid/Cholesterol Metabolism padj (best)	Small GTPase Signalling padj (best)	Developmental/Differentiation padj (best)	All Adaptive (union) padj (best)	UP DEGs OR (mean)	DOWN DEGs OR (mean)	ECM Remodelling OR (mean)	Lipid/Cholesterol Metabolism OR (mean)	Small GTPase Signalling OR (mean)	Developmental/Differentiation OR (mean)	All Adaptive (union) OR (mean)	UP DEGs n significant terms	DOWN DEGs n significant terms	ECM Remodelling n significant terms	Lipid/Cholesterol Metabolism n significant terms	Small GTPase Signalling n significant terms	Developmental/Differentiation n significant terms	All Adaptive (union) n significant terms
H3K27me3	Repressive	3.21533e-33	4.08107e-05	4.13693e-51	0.00193575	0.00298392	4.58459e-28	2.34481e-52	2.414	1.575	4.677	6.393	4.476	5.101	4.378	25	18	25	1	4	25	25
H3K9me3	Repressive	1.99277e-23	0.00149314	3.54232e-35	NS	NS	2.04573e-20	1.26318e-36	1.606	1.514	2.238			2.832	2.335	6	7	10	0	0	11	10
H3K4me1	Active	8.1881e-26	4.08107e-05	2.49966e-32	NS	0.011697	2.04577e-14	2.9631e-31	1.742	1.532	2.734		4.148	2.664	2.575	25	25	34	0	1	23	35
H3K4me2	Active	0.0180896	0.000121533	3.0316e-06	NS	0.011697	3.17106e-06	5.43144e-07	1.31	1.486	1.76		3.824	2.012	1.795	1	14	15	0	1	10	14
H3K4me3	Active	0.00119499	0.000644455	3.68246e-11	NS	NS	4.55517e-09	1.11116e-12	1.337	1.432	1.792			2.182	1.737	2	20	33	0	0	21	35
H3K9ac	Active	NS	4.08107e-05	1.23219e-07	NS	NS	0.00964493	1.62538e-06		1.409	1.983			1.931	1.733	0	11	2	0	0	2	3
H3K27ac	Active	NS	0.000828778	NS	NS	NS	NS	NS		1.415						0	14	0	0	0	0	0
H3K36me3	Active	NS	0.000112103	0.0283407	NS	NS	NS	0.0206709		1.622	1.675				1.639	0	16	1	0	0	0	1
H3K79me2	Active	NS	4.08107e-05	NS	NS	NS	NS	NS		1.514						0	12	0	0	0	0	0
H3K79me3	Active	NS	0.000212532	NS	NS	NS	NS	NS		1.63						0	1	0	0	0	0	0
H4K20me1	Other	0.000239466	0.00288933	1.27883e-13	NS	NS	5.82358e-06	1.28073e-14	1.473	1.389	2.015			2.13	1.89	1	10	7	0	0	5	8
H2AFZ	Other	NS	0.0020061	0.0142841	0.0232719	NS	NS	0.00144072		1.395	1.489	3.501			1.485	0	10	2	1	0	0	2
H3ac	Active	NS	0.0020061	0.0442679	NS	NS	NS	NS		1.408	1.405					0	2	1	0	0	0	0
H3K9me1	Repressive	NS	0.017518	NS	NS	0.0258974	NS	0.0422792		1.38			3.795		1.411	0	1	0	0	1	0	1

### Sheet: B_UP_DEGs
Table S15. B. UP DEGs — histone modification enrichment (ENCODE Histone Modifications 2015).
Gene list: n = 1717 genes. All significant terms (padj ≤ 0.05). Sorted by mark type (repressive then active) then padj.
Histone mark	Term (tissue/cell line)	Overlap (n/N)	n overlap genes	OR	P-value	padj
H3K27me3	H3K27me3 small intestine mm9	235/1274	235	2.865	1.02399e-35	3.21533e-33
H3K27me3	H3K27me3 liver mm9	213/1143	213	2.876	5.89481e-33	9.25485e-31
H3K27me3	H3K27me3 kidney mm9	185/993	185	2.842	1.40573e-28	1.47133e-26
H3K27me3	H3K27me3 thymus mm9	211/1315	211	2.375	1.14904e-23	6.01332e-22
H3K27me3	H3K27me3 mononuclear cell hg19	179/1056	179	2.514	9.12426e-23	4.09288e-21
H3K27me3	H3K27me3 ES-Bruce4 mm9	198/1229	198	2.376	2.00559e-22	7.87193e-21
H3K27me3	H3K27me3 cerebellum mm9	161/914	161	2.621	2.89709e-22	1.01076e-20
H3K27me3	H3K27me3 testis mm9	206/1311	206	2.309	5.64433e-22	1.77232e-20
H3K27me3	H3K27me3 spleen mm9	210/1360	210	2.262	1.86017e-21	5.30995e-20
H3K27me3	H3K27me3 heart mm9	180/1101	180	2.404	4.07312e-21	1.0658e-19
H3K27me3	H3K27me3 fibroblast of dermis hg19	166/999	166	2.441	3.06336e-20	6.41263e-19
H3K27me3	H3K27me3 osteoblast hg19	158/971	158	2.371	2.08648e-18	3.85386e-17
H3K27me3	H3K27me3 myocyte mm9	118/648	118	2.689	1.13419e-17	1.97854e-16
H3K27me3	H3K27me3 C2C12 mm9	118/654	118	2.659	2.3465e-17	3.68401e-16
H3K27me3	H3K27me3 H1-hESC hg19	179/1186	179	2.175	2.55748e-17	3.82405e-16
H3K27me3	H3K27me3 astrocyte hg19	157/1008	157	2.245	1.63829e-16	2.33829e-15
H3K27me3	H3K27me3 MCF-7 hg19	106/592	106	2.622	1.80539e-15	2.36205e-14
H3K27me3	H3K27me3 skeletal muscle myoblast hg19	159/1076	159	2.105	1.19849e-14	1.44741e-13
H3K27me3	H3K27me3 brain mm9	182/1360	182	1.877	1.42925e-12	1.66216e-11
H3K27me3	H3K27me3 NT2-D1 hg19	155/1159	155	1.861	8.04581e-11	8.42128e-10
H3K27me3	H3K27me3 myotube hg19	125/878	125	1.991	1.19364e-10	1.20905e-09
H3K27me3	H3K27me3 HeLa-S3 hg19	123/871	123	1.97	2.84771e-10	2.79432e-09
H3K27me3	H3K27me3 Caco-2 hg19	51/264	51	2.833	2.79416e-09	2.65869e-08
H3K27me3	H3K27me3 splenic B cell mm9	46/257	46	2.575	1.7871e-07	1.60328e-06
H3K27me3	H3K27me3 GM06990 hg19	19/109	19	2.499	0.000964974	0.00606004
H3K9me3	H3K9me3 CD14-positive monocyte hg19	193/1124	193	2.57	3.17319e-25	1.99277e-23
H3K9me3	H3K9me3 osteoblast hg19	86/765	86	1.491	0.000771099	0.00504427
H3K9me3	H3K9me3 myotube hg19	95/864	95	1.455	0.000869279	0.00557048
H3K9me3	H3K9me3 endothelial cell of umbilical vein hg19	83/752	83	1.459	0.00160772	0.00989852
H3K9me3	H3K9me3 skeletal muscle myoblast hg19	103/1016	103	1.325	0.00689654	0.0373364
H3K9me3	H3K9me3 astrocyte hg19	94/920	94	1.335	0.00779225	0.0407794
H3K4me1	H3K4me1 small intestine mm9	202/1150	202	2.654	1.04307e-27	8.1881e-26
H3K4me1	H3K4me1 placenta mm9	177/1078	177	2.414	5.62592e-21	1.35888e-19
H3K4me1	H3K4me1 embryonic fibroblast mm9	173/1052	173	2.415	1.38401e-20	3.10413e-19
H3K4me1	H3K4me1 limb mm9	154/926	154	2.433	7.35387e-19	1.4432e-17
H3K4me1	H3K4me1 ES-Bruce4 mm9	158/990	158	2.314	1.33149e-17	2.20046e-16
H3K4me1	H3K4me1 cerebellum mm9	170/1137	170	2.143	4.33572e-16	5.91921e-15
H3K4me1	H3K4me1 brown adipose tissue mm9	162/1086	162	2.132	2.81433e-15	3.5348e-14
H3K4me1	H3K4me1 bone marrow macrophage mm9	150/1061	150	1.988	2.52088e-12	2.82699e-11
H3K4me1	H3K4me1 mononuclear cell hg19	157/1131	157	1.949	3.27041e-12	3.54107e-11
H3K4me1	H3K4me1 NT2-D1 hg19	154/1238	154	1.704	1.55152e-08	1.43288e-07
H3K4me1	H3K4me1 brain mm9	138/1140	138	1.643	4.42649e-07	3.86089e-06
H3K4me1	H3K4me1 mammary epithelial cell hg19	141/1194	141	1.596	1.34392e-06	1.14052e-05
H3K4me1	H3K4me1 testis mm9	136/1162	136	1.578	3.34806e-06	2.76655e-05
H3K4me1	H3K4me1 astrocyte hg19	134/1225	134	1.455	0.000102984	0.000808425
H3K4me1	H3K4me1 H1-hESC hg19	124/1126	124	1.464	0.000140919	0.00106433
H3K4me1	H3K4me1 keratinocyte hg19	134/1234	134	1.442	0.000142362	0.00106433
H3K4me1	H3K4me1 cortical plate mm9	128/1177	128	1.444	0.000188231	0.00134328
H3K4me1	H3K4me1 spleen mm9	148/1398	148	1.403	0.000210653	0.00146989
H3K4me1	H3K4me1 GM12878 hg19	135/1264	135	1.415	0.000275618	0.00188139
H3K4me1	H3K4me1 olfactory bulb mm9	131/1251	131	1.381	0.000747115	0.00499136
H3K4me1	H3K4me1 HCT116 hg19	149/1479	149	1.322	0.00166258	0.0100394
H3K4me1	H3K4me1 skeletal muscle myoblast hg19	128/1250	128	1.344	0.00195667	0.0115923
H3K4me1	H3K4me1 lung mm9	131/1302	131	1.317	0.0032567	0.0185928
H3K4me1	H3K4me1 CD14-positive monocyte hg19	132/1315	132	1.314	0.00341235	0.0191336
H3K4me1	H3K4me1 Panc1 hg19	129/1299	129	1.297	0.00540282	0.0297629
H3K4me2	H3K4me2 GM12878 hg19	138/1379	138	1.31	0.00311095	0.0180896
H3K4me3	H3K4me3 placenta mm9	155/1467	155	1.401	0.000163646	0.00119499
H3K4me3	H3K4me3 olfactory bulb mm9	138/1412	138	1.274	0.00703209	0.037425
H4K20me1	H4K20me1 A549 hg19	148/1342	148	1.473	2.97426e-05	0.000239466

### Sheet: C_DOWN_DEGs
Table S15. C. DOWN DEGs — histone modification enrichment (ENCODE Histone Modifications 2015).
Gene list: n = 947 genes. All significant terms (padj ≤ 0.05). Sorted by mark type (repressive then active) then padj.
Histone mark	Term (tissue/cell line)	Overlap (n/N)	n overlap genes	OR	P-value	padj
H3K27me3	H3K27me3 mononuclear cell hg19	82/1056	82	1.916	4.08795e-07	4.08107e-05
H3K27me3	H3K27me3 H1-hESC hg19	87/1186	87	1.8	1.92345e-06	9.38395e-05
H3K27me3	H3K27me3 heart mm9	82/1101	82	1.827	2.15183e-06	9.38395e-05
H3K27me3	H3K27me3 ES-Bruce4 mm9	82/1229	82	1.612	0.000111214	0.00124807
H3K27me3	H3K27me3 brain mm9	89/1360	89	1.581	0.000111293	0.00124807
H3K27me3	H3K27me3 HepG2 hg19	91/1424	91	1.54	0.000211605	0.00164288
H3K27me3	H3K27me3 small intestine mm9	83/1274	83	1.57	0.000219748	0.00164288
H3K27me3	H3K27me3 NT2-D1 hg19	76/1159	76	1.578	0.000334163	0.0022325
H3K27me3	H3K27me3 liver mm9	75/1143	75	1.578	0.000358476	0.00229717
H3K27me3	H3K27me3 myotube hg19	60/878	60	1.644	0.000510039	0.00302174
H3K27me3	H3K27me3 MCF-7 hg19	44/592	44	1.797	0.000523148	0.00304201
H3K27me3	H3K27me3 T-cell acute lymphoblastic leukemia hg19	78/1243	78	1.502	0.00100844	0.00465662
H3K27me3	H3K27me3 spleen mm9	83/1360	83	1.458	0.00156405	0.00654814
H3K27me3	H3K27me3 HeLa-S3 hg19	54/871	54	1.473	0.00728201	0.0197116
H3K27me3	H3K27me3 fibroblast of dermis hg19	59/999	59	1.397	0.0135213	0.0315612
H3K27me3	H3K27me3 cerebellum mm9	54/914	54	1.396	0.0174914	0.0381409
H3K27me3	H3K27me3 thymus mm9	74/1315	74	1.327	0.0177502	0.038175
H3K27me3	H3K27me3 osteoblast hg19	56/971	56	1.36	0.0239423	0.0469868
H3K9me1	H3K9me1 keratinocyte hg19	81/1392	81	1.38	0.00613688	0.017518
H3K9me3	H3K9me3 T-cell acute lymphoblastic leukemia hg19	80/1208	80	1.598	0.000171188	0.00149314
H3K9me3	H3K9me3 CD14-positive monocyte hg19	75/1124	75	1.609	0.000218068	0.00164288
H3K9me3	H3K9me3 astrocyte hg19	64/920	64	1.679	0.000206926	0.00164288
H3K9me3	H3K9me3 A549 hg19	64/1033	64	1.475	0.00373469	0.0123441
H3K9me3	H3K9me3 myotube hg19	52/864	52	1.425	0.0141912	0.0322902
H3K9me3	H3K9me3 H1-hESC hg19	50/850	50	1.389	0.0231883	0.0469118
H3K9me3	H3K9me3 HepG2 hg19	43/714	43	1.424	0.0238911	0.0469868
H3K27ac	H3K27ac CD14-positive monocyte hg19	98/1509	98	1.573	6.59855e-05	0.000828778
H3K27ac	H3K27ac B cell hg19	99/1556	99	1.537	0.000129937	0.00131613
H3K27ac	H3K27ac MEL cell line mm9	95/1544	95	1.477	0.000556539	0.00308907
H3K27ac	H3K27ac osteoblast hg19	94/1531	94	1.473	0.000637617	0.0033528
H3K27ac	H3K27ac ES-Bruce4 mm9	90/1511	90	1.421	0.00205737	0.00798722
H3K27ac	H3K27ac endothelial cell of umbilical vein hg19	94/1600	94	1.4	0.00247061	0.00902061
H3K27ac	H3K27ac mammary epithelial cell hg19	93/1580	93	1.403	0.00246424	0.00902061
H3K27ac	H3K27ac ES-E14 mm9	92/1579	92	1.386	0.0034648	0.0116984
H3K27ac	H3K27ac HepG2 hg19	90/1551	90	1.379	0.00427355	0.0135545
H3K27ac	H3K27ac HCT116 hg19	94/1642	94	1.359	0.00513647	0.0155082
H3K27ac	H3K27ac myotube hg19	91/1594	91	1.354	0.00630658	0.0178402
H3K27ac	H3K27ac CH12.LX mm9	89/1558	89	1.354	0.00676727	0.0189725
H3K27ac	H3K27ac H1-hESC hg19	91/1604	91	1.344	0.00742188	0.0199185
H3K27ac	H3K27ac HeLa-S3 hg19	90/1585	90	1.345	0.00756674	0.0201352
H3K36me3	H3K36me3 C2C12 mm9	30/271	30	2.797	3.57016e-06	0.000112103
H3K36me3	H3K36me3 ES-Bruce4 mm9	93/1334	93	1.703	6.942e-06	0.000155699
H3K36me3	H3K36me3 NT2-D1 hg19	87/1228	87	1.73	7.57342e-06	0.000158537
H3K36me3	H3K36me3 ES-E14 mm9	88/1276	88	1.678	1.86625e-05	0.000317511
H3K36me3	H3K36me3 H7 hg19	85/1224	85	1.689	2.02786e-05	0.000317511
H3K36me3	H3K36me3 bronchial epithelial cell hg19	74/1094	74	1.633	0.000159483	0.00143312
H3K36me3	H3K36me3 splenic B cell mm9	84/1327	84	1.52	0.000498469	0.00300999
H3K36me3	H3K36me3 liver mm9	77/1229	77	1.499	0.00113311	0.0050828
H3K36me3	H3K36me3 MCF-7 hg19	55/840	55	1.565	0.00222817	0.00842946
H3K36me3	H3K36me3 U2OS hg19	74/1212	74	1.455	0.00273988	0.00977639
H3K36me3	H3K36me3 small intestine mm9	75/1236	75	1.445	0.00300649	0.010479
H3K36me3	H3K36me3 BJ hg19	51/786	51	1.548	0.00378849	0.0123915
H3K36me3	H3K36me3 kidney mm9	46/705	46	1.556	0.00523357	0.0155401
H3K36me3	H3K36me3 heart mm9	75/1310	75	1.353	0.0118018	0.0285058
H3K36me3	H3K36me3 skeletal muscle myoblast hg19	77/1356	77	1.341	0.0129751	0.0307186
H3K36me3	H3K36me3 thymus mm9	45/740	45	1.44	0.0182882	0.0388006
H3K4me1	H3K4me1 mononuclear cell hg19	87/1131	87	1.9	2.66443e-07	4.08107e-05
H3K4me1	H3K4me1 myotube hg19	92/1244	92	1.821	6.74425e-07	4.23539e-05
H3K4me1	H3K4me1 lung mm9	93/1302	93	1.751	2.57229e-06	9.38395e-05
H3K4me1	H3K4me1 fibroblast of dermis hg19	85/1225	85	1.688	2.089e-05	0.000317511
H3K4me1	H3K4me1 mammary epithelial cell hg19	83/1194	83	1.69	2.4573e-05	0.000350723
H3K4me1	H3K4me1 H1-hESC hg19	76/1126	76	1.63	0.000139162	0.00136553
H3K4me1	H3K4me1 Panc1 hg19	85/1299	85	1.579	0.000159742	0.00143312
H3K4me1	H3K4me1 keratinocyte hg19	81/1234	81	1.582	0.00020676	0.00164288
H3K4me1	H3K4me1 skeletal muscle myoblast hg19	81/1250	81	1.559	0.000309185	0.00211052
H3K4me1	H3K4me1 spleen mm9	87/1398	87	1.492	0.000673808	0.00341572
H3K4me1	H3K4me1 endothelial cell of umbilical vein hg19	83/1325	83	1.502	0.000736496	0.00353734
H3K4me1	H3K4me1 placenta mm9	70/1078	70	1.557	0.000743517	0.00353734
H3K4me1	H3K4me1 testis mm9	73/1162	73	1.502	0.00140994	0.00613282
H3K4me1	H3K4me1 astrocyte hg19	76/1225	76	1.482	0.00158646	0.00655457
H3K4me1	H3K4me1 cerebellum mm9	71/1137	71	1.491	0.00190237	0.00756131
H3K4me1	H3K4me1 ES-Bruce4 mm9	63/990	63	1.52	0.00217771	0.00833904
H3K4me1	H3K4me1 fibroblast of lung hg19	76/1253	76	1.445	0.00285723	0.0100806
H3K4me1	H3K4me1 HepG2 hg19	74/1217	74	1.448	0.0030369	0.010479
H3K4me1	H3K4me1 CD14-positive monocyte hg19	78/1315	78	1.41	0.00445907	0.0140015
H3K4me1	H3K4me1 HCT116 hg19	85/1479	85	1.362	0.00692644	0.0190781
H3K4me1	H3K4me1 olfactory bulb mm9	73/1251	73	1.382	0.00849135	0.0220354
H3K4me1	H3K4me1 bone marrow mm9	71/1221	71	1.376	0.010109	0.0249938
H3K4me1	H3K4me1 osteoblast hg19	73/1265	73	1.365	0.010856	0.0266312
H3K4me1	H3K4me1 limb mm9	55/926	55	1.405	0.0151043	0.0341206
H3K4me1	H3K4me1 small intestine mm9	66/1150	66	1.355	0.016675	0.036873
H3K4me2	H3K4me2 fibroblast of dermis hg19	96/1378	96	1.703	5.03163e-06	0.000121533
H3K4me2	H3K4me2 myotube hg19	97/1395	97	1.7	4.84612e-06	0.000121533
H3K4me2	H3K4me2 B cell hg19	99/1470	99	1.641	1.45072e-05	0.000267957
H3K4me2	H3K4me2 fibroblast of lung hg19	90/1377	90	1.58	0.000106271	0.00124807
H3K4me2	H3K4me2 osteoblast hg19	90/1399	90	1.551	0.000183289	0.00155548
H3K4me2	H3K4me2 mammary epithelial cell hg19	84/1338	84	1.506	0.000640662	0.0033528
H3K4me2	H3K4me2 myocyte mm9	86/1384	86	1.489	0.000756681	0.00354624
H3K4me2	H3K4me2 CD14-positive monocyte hg19	86/1422	86	1.444	0.00167779	0.00675419
H3K4me2	H3K4me2 GM12878 hg19	81/1379	81	1.395	0.00485949	0.0148144
H3K4me2	H3K4me2 H1-hESC hg19	83/1423	83	1.385	0.00524604	0.0155401
H3K4me2	H3K4me2 skeletal muscle myoblast hg19	80/1386	80	1.367	0.00782789	0.020483
H3K4me2	H3K4me2 HepG2 hg19	80/1393	80	1.36	0.00881865	0.0226972
H3K4me2	H3K4me2 CH12.LX mm9	79/1378	79	1.357	0.00960337	0.0241237
H3K4me2	H3K4me2 endothelial cell of umbilical vein hg19	80/1420	80	1.33	0.0136942	0.0316175
H3K4me3	H3K4me3 osteoblast hg19	95/1441	95	1.598	4.92577e-05	0.000644455
H3K4me3	H3K4me3 fibroblast of dermis hg19	93/1439	93	1.561	0.000121418	0.00127084
H3K4me3	H3K4me3 mononuclear cell hg19	100/1571	100	1.538	0.000117957	0.00127084
H3K4me3	H3K4me3 myotube hg19	94/1469	94	1.544	0.000158498	0.00143312
H3K4me3	H3K4me3 SK-N-MC hg19	72/1086	72	1.595	0.000349964	0.00228935
H3K4me3	H3K4me3 thymus mm9	91/1451	91	1.508	0.00039503	0.00248079
H3K4me3	H3K4me3 BE2C hg19	74/1142	74	1.556	0.000560755	0.00308907
H3K4me3	H3K4me3 brain mm9	85/1381	85	1.473	0.00107597	0.00489644
H3K4me3	H3K4me3 ES-Bruce4 mm9	79/1278	79	1.477	0.00142578	0.00613282
H3K4me3	H3K4me3 fibroblast of villous mesenchyme hg19	87/1452	87	1.429	0.0020604	0.00798722
H3K4me3	H3K4me3 placenta mm9	85/1467	85	1.375	0.00563879	0.0165475
H3K4me3	H3K4me3 WERI-Rb-1 hg19	69/1176	69	1.389	0.00919739	0.0232902
H3K4me3	H3K4me3 epithelial cell of proximal tubule hg19	69/1181	69	1.383	0.0100699	0.0249938
H3K4me3	H3K4me3 astrocyte of the spinal cord hg19	81/1437	81	1.331	0.0130114	0.0307186
H3K4me3	H3K4me3 fibroblast of the aortic adventitia hg19	70/1218	70	1.358	0.0135693	0.0315612
H3K4me3	H3K4me3 kidney epithelial cell hg19	78/1392	78	1.322	0.0166525	0.036873
H3K4me3	H3K4me3 myocyte mm9	85/1540	85	1.301	0.0180317	0.0385168
H3K4me3	H3K4me3 NT2-D1 hg19	84/1530	84	1.293	0.0209643	0.0433079
H3K4me3	H3K4me3 bone marrow mm9	78/1409	78	1.304	0.0215206	0.0438796
H3K4me3	H3K4me3 skeletal muscle myoblast hg19	81/1470	81	1.298	0.021414	0.0438796
H3K79me2	H3K79me2 C2C12 mm9	111/1577	111	1.735	5.19881e-07	4.08107e-05
H3K79me2	H3K79me2 myotube hg19	103/1485	103	1.7	2.68967e-06	9.38395e-05
H3K79me2	H3K79me2 fibroblast of lung hg19	100/1445	100	1.693	4.19195e-06	0.000119661
H3K79me2	H3K79me2 fibroblast of dermis hg19	99/1484	99	1.623	2.12348e-05	0.000317511
H3K79me2	H3K79me2 osteoblast hg19	95/1437	95	1.604	4.4378e-05	0.000605856
H3K79me2	H3K79me2 CD14-positive monocyte hg19	91/1476	91	1.478	0.000683104	0.00341572
H3K79me2	H3K79me2 HeLa-S3 hg19	89/1469	89	1.448	0.00132613	0.00586487
H3K79me2	H3K79me2 HepG2 hg19	90/1499	90	1.434	0.00163098	0.006651
H3K79me2	H3K79me2 myocyte mm9	92/1579	92	1.386	0.0034648	0.0116984
H3K79me2	H3K79me2 H1-hESC hg19	89/1527	89	1.386	0.00398001	0.0128837
H3K79me2	H3K79me2 skeletal muscle myoblast hg19	87/1519	87	1.358	0.00690727	0.0190781
H3K79me2	H3K79me2 mammary epithelial cell hg19	83/1482	83	1.322	0.0139419	0.0319544
H3K79me3	H3K79me3 C2C12 mm9	105/1571	105	1.63	1.08297e-05	0.000212532
H3K9ac	H3K9ac heart mm9	107/1463	107	1.811	1.3305e-07	4.08107e-05
H3K9ac	H3K9ac astrocyte hg19	93/1470	93	1.524	0.000254048	0.00185514
H3K9ac	H3K9ac ES-Bruce4 mm9	82/1368	82	1.428	0.00272033	0.00977639
H3K9ac	H3K9ac liver mm9	86/1469	86	1.392	0.00410489	0.0131524
H3K9ac	H3K9ac fibroblast of lung hg19	90/1570	90	1.36	0.00591338	0.0170969
H3K9ac	H3K9ac CD14-positive monocyte hg19	86/1500	86	1.359	0.00703488	0.0192083
H3K9ac	H3K9ac ES-E14 mm9	83/1446	83	1.36	0.00781174	0.020483
H3K9ac	H3K9ac myotube hg19	87/1536	87	1.341	0.00911961	0.023281
H3K9ac	H3K9ac A549 hg19	88/1577	88	1.318	0.0125898	0.0301772
H3K9ac	H3K9ac mammary epithelial cell hg19	85/1537	85	1.304	0.0172605	0.0379007
H3K9ac	H3K9ac NT2-D1 hg19	83/1498	83	1.306	0.01774	0.038175
H3ac	H3ac myocyte mm9	102/1649	102	1.489	0.000287498	0.0020061
H3ac	H3ac C2C12 mm9	87/1550	87	1.327	0.0113684	0.0276719
H2AFZ	H2AFZ HeLa-S3 hg19	100/1610	100	1.495	0.000285874	0.0020061
H2AFZ	H2AFZ mammary epithelial cell hg19	93/1504	93	1.484	0.000542357	0.00308907
H2AFZ	H2AFZ H1-hESC hg19	87/1402	87	1.487	0.000735371	0.00353734
H2AFZ	H2AFZ CD14-positive monocyte hg19	89/1476	89	1.44	0.00152582	0.00647442
H2AFZ	H2AFZ B cell hg19	92/1559	92	1.407	0.00241186	0.00901577
H2AFZ	H2AFZ keratinocyte hg19	87/1496	87	1.381	0.00465685	0.0143358
H2AFZ	H2AFZ myotube hg19	87/1510	87	1.367	0.0059349	0.0170969
H2AFZ	H2AFZ HepG2 hg19	85/1542	85	1.299	0.0185615	0.0391162
H2AFZ	H2AFZ skeletal muscle myoblast hg19	83/1506	83	1.298	0.0199372	0.0414587
H2AFZ	H2AFZ osteoblast hg19	83/1518	83	1.287	0.0236462	0.0469868
H4K20me1	H4K20me1 osteoblast hg19	88/1401	88	1.509	0.000469285	0.00288933
H4K20me1	H4K20me1 astrocyte hg19	85/1353	85	1.508	0.000582811	0.00315522
H4K20me1	H4K20me1 skeletal muscle myoblast hg19	84/1341	84	1.502	0.00068532	0.00341572
H4K20me1	H4K20me1 CD14-positive monocyte hg19	84/1424	84	1.403	0.00372554	0.0123441
H4K20me1	H4K20me1 K562 hg19	81/1375	81	1.4	0.0045159	0.0140395
H4K20me1	H4K20me1 myotube hg19	69/1205	69	1.352	0.0152854	0.0342829
H4K20me1	H4K20me1 A549 hg19	75/1342	75	1.317	0.0196991	0.0412368
H4K20me1	H4K20me1 fibroblast of dermis hg19	77/1394	77	1.3	0.0233065	0.0469118
H4K20me1	H4K20me1 B cell hg19	79/1436	79	1.295	0.0236723	0.0469868
H4K20me1	H4K20me1 HepG2 hg19	74/1337	74	1.302	0.0248208	0.0484083

### Sheet: D_ECM_Remodelling
Table S15. D. ECM Remodelling — histone modification enrichment (ENCODE Histone Modifications 2015).
Gene list: n = 537 genes. All significant terms (padj ≤ 0.05). Sorted by mark type (repressive then active) then padj.
Histone mark	Term (tissue/cell line)	Overlap (n/N)	n overlap genes	OR	P-value	padj
H3K27me3	H3K27me3 small intestine mm9	141/1274	141	6.245	1.31749e-53	4.13693e-51
H3K27me3	H3K27me3 liver mm9	126/1143	126	6.028	2.66636e-47	4.18619e-45
H3K27me3	H3K27me3 thymus mm9	128/1315	128	5.227	3.74858e-42	3.92351e-40
H3K27me3	H3K27me3 kidney mm9	110/993	110	5.876	3.51565e-41	2.75978e-39
H3K27me3	H3K27me3 testis mm9	124/1311	124	5.016	1.88804e-39	1.18569e-37
H3K27me3	H3K27me3 cerebellum mm9	100/914	100	5.684	7.88996e-37	3.54232e-35
H3K27me3	H3K27me3 spleen mm9	119/1360	119	4.537	1.84814e-34	7.25395e-33
H3K27me3	H3K27me3 ES-Bruce4 mm9	112/1229	112	4.697	6.20777e-34	2.16582e-32
H3K27me3	H3K27me3 heart mm9	104/1101	104	4.826	9.69684e-33	2.76801e-31
H3K27me3	H3K27me3 mononuclear cell hg19	101/1056	101	4.871	3.24839e-32	8.49994e-31
H3K27me3	H3K27me3 MCF-7 hg19	66/592	66	5.476	1.03327e-24	2.16299e-23
H3K27me3	H3K27me3 brain mm9	103/1360	103	3.734	1.36811e-24	2.68491e-23
H3K27me3	H3K27me3 H1-hESC hg19	92/1186	92	3.77	1.22319e-22	1.9204e-21
H3K27me3	H3K27me3 myocyte mm9	65/648	65	4.843	7.91508e-22	1.18349e-20
H3K27me3	H3K27me3 fibroblast of dermis hg19	81/999	81	3.897	4.05223e-21	5.78364e-20
H3K27me3	H3K27me3 Caco-2 hg19	40/264	40	7.522	4.32518e-20	5.90482e-19
H3K27me3	H3K27me3 skeletal muscle myoblast hg19	82/1076	82	3.638	1.06093e-19	1.33252e-18
H3K27me3	H3K27me3 C2C12 mm9	60/654	60	4.342	2.64403e-18	3.0749e-17
H3K27me3	H3K27me3 astrocyte hg19	74/1008	74	3.446	6.34903e-17	6.43095e-16
H3K27me3	H3K27me3 NT2-D1 hg19	80/1159	80	3.242	1.0336e-16	9.87541e-16
H3K27me3	H3K27me3 osteoblast hg19	72/971	72	3.475	1.03786e-16	9.87541e-16
H3K27me3	H3K27me3 HeLa-S3 hg19	62/871	62	3.273	1.08629e-13	9.47491e-13
H3K27me3	H3K27me3 splenic B cell mm9	30/257	30	5.479	2.50997e-12	2.13008e-11
H3K27me3	H3K27me3 myotube hg19	53/878	53	2.694	2.97943e-09	2.17568e-08
H3K27me3	H3K27me3 GM06990 hg19	12/109	12	5.092	1.8079e-05	7.88447e-05
H3K9me3	H3K9me3 CD14-positive monocyte hg19	111/1124	111	5.147	7.89689e-37	3.54232e-35
H3K9me3	H3K9me3 endothelial cell of umbilical vein hg19	38/752	38	2.185	3.41925e-05	0.000139435
H3K9me3	H3K9me3 skeletal muscle myoblast hg19	47/1016	47	1.998	3.80495e-05	0.000149344
H3K9me3	H3K9me3 keratinocyte hg19	40/845	40	2.038	8.92553e-05	0.00032972
H3K9me3	H3K9me3 osteoblast hg19	36/765	36	2.019	0.000224159	0.000790854
H3K9me3	H3K9me3 myotube hg19	38/864	38	1.878	0.000562006	0.00180071
H3K9me3	H3K9me3 astrocyte hg19	39/920	39	1.806	0.000955089	0.00294017
H3K9me3	H3K9me3 mammary epithelial cell hg19	34/879	34	1.631	0.00804944	0.0214197
H3K9me3	H3K9me3 brain mm9	13/254	13	2.209	0.0118225	0.0299376
H3K9me3	H3K9me3 GM12878 hg19	42/1195	42	1.473	0.0163864	0.0398864
H3K36me3	H3K36me3 kidney mm9	28/705	28	1.675	0.0111016	0.0283407
H3K4me1	H3K4me1 small intestine mm9	108/1150	108	4.829	7.9607e-34	2.49966e-32
H3K4me1	H3K4me1 embryonic fibroblast mm9	94/1052	94	4.448	1.16912e-27	2.82388e-26
H3K4me1	H3K4me1 ES-Bruce4 mm9	90/990	90	4.507	5.24721e-27	1.17687e-25
H3K4me1	H3K4me1 cerebellum mm9	92/1137	92	3.957	6.24301e-24	1.15312e-22
H3K4me1	H3K4me1 limb mm9	82/926	82	4.316	7.70372e-24	1.34387e-22
H3K4me1	H3K4me1 placenta mm9	88/1078	88	3.971	3.83812e-23	6.34299e-22
H3K4me1	H3K4me1 brown adipose tissue mm9	83/1086	83	3.655	5.12784e-20	6.70893e-19
H3K4me1	H3K4me1 mononuclear cell hg19	82/1131	82	3.438	2.18932e-18	2.64403e-17
H3K4me1	H3K4me1 NT2-D1 hg19	86/1238	86	3.294	4.08423e-18	4.58017e-17
H3K4me1	H3K4me1 testis mm9	81/1162	81	3.283	3.65207e-17	3.95432e-16
H3K4me1	H3K4me1 brain mm9	80/1140	80	3.303	4.01104e-17	4.19822e-16
H3K4me1	H3K4me1 bone marrow macrophage mm9	71/1061	71	3.091	3.2201e-14	2.88889e-13
H3K4me1	H3K4me1 mammary epithelial cell hg19	71/1194	71	2.707	9.13759e-12	7.35693e-11
H3K4me1	H3K4me1 spleen mm9	74/1398	74	2.384	6.75502e-10	5.30269e-09
H3K4me1	H3K4me1 HCT116 hg19	76/1479	76	2.311	1.45309e-09	1.11286e-08
H3K4me1	H3K4me1 CD14-positive monocyte hg19	69/1315	69	2.347	3.938e-09	2.8103e-08
H3K4me1	H3K4me1 GM12878 hg19	66/1264	66	2.327	1.08092e-08	7.54239e-08
H3K4me1	H3K4me1 olfactory bulb mm9	65/1251	65	2.311	1.70683e-08	1.11655e-07
H3K4me1	H3K4me1 H1-hESC hg19	60/1126	60	2.364	2.62249e-08	1.64693e-07
H3K4me1	H3K4me1 HepG2 hg19	63/1217	63	2.297	3.3231e-08	2.00664e-07
H3K4me1	H3K4me1 keratinocyte hg19	63/1234	63	2.262	5.51272e-08	3.26603e-07
H3K4me1	H3K4me1 lung mm9	65/1302	65	2.21	7.60367e-08	4.42139e-07
H3K4me1	H3K4me1 skeletal muscle myoblast hg19	63/1250	63	2.229	8.77364e-08	5.00895e-07
H3K4me1	H3K4me1 cortical plate mm9	59/1177	59	2.207	2.8071e-07	1.51971e-06
H3K4me1	H3K4me1 osteoblast hg19	61/1265	61	2.118	6.44827e-07	3.26573e-06
H3K4me1	H3K4me1 astrocyte hg19	59/1225	59	2.111	1.03979e-06	5.18243e-06
H3K4me1	H3K4me1 kidney mm9	59/1268	59	2.031	3.0952e-06	1.49522e-05
H3K4me1	H3K4me1 Panc1 hg19	60/1299	60	2.017	3.1955e-06	1.52028e-05
H3K4me1	H3K4me1 fibroblast of lung hg19	57/1253	57	1.978	9.00172e-06	4.21872e-05
H3K4me1	H3K4me1 thymus mm9	63/1472	63	1.857	1.98304e-05	8.41454e-05
H3K4me1	H3K4me1 fibroblast of dermis hg19	53/1225	53	1.864	7.13903e-05	0.000270079
H3K4me1	H3K4me1 bone marrow mm9	51/1221	51	1.791	0.000230304	0.000803505
H3K4me1	H3K4me1 endothelial cell of umbilical vein hg19	52/1325	52	1.672	0.000848251	0.00263714
H3K4me1	H3K4me1 T-cell acute lymphoblastic leukemia hg19	51/1452	51	1.478	0.00874127	0.022873
H3K4me2	H3K4me2 CH12.LX mm9	65/1378	65	2.074	5.79287e-07	3.0316e-06
H3K4me2	H3K4me2 GM12878 hg19	65/1379	65	2.073	5.94104e-07	3.05817e-06
H3K4me2	H3K4me2 CD14-positive monocyte hg19	62/1422	62	1.894	1.32635e-05	5.94962e-05
H3K4me2	H3K4me2 HepG2 hg19	61/1393	61	1.902	1.37446e-05	6.0786e-05
H3K4me2	H3K4me2 myocyte mm9	60/1384	60	1.879	2.18548e-05	9.14989e-05
H3K4me2	H3K4me2 mammary epithelial cell hg19	58/1338	58	1.876	3.03301e-05	0.000125311
H3K4me2	H3K4me2 fibroblast of lung hg19	59/1377	59	1.853	3.59555e-05	0.000142912
H3K4me2	H3K4me2 skeletal muscle myoblast hg19	59/1386	59	1.84	4.32218e-05	0.000165508
H3K4me2	H3K4me2 endothelial cell of umbilical vein hg19	59/1420	59	1.791	8.46231e-05	0.000316329
H3K4me2	H3K4me2 myotube hg19	56/1395	56	1.72	0.000309017	0.00103225
H3K4me2	H3K4me2 B cell hg19	54/1470	54	1.556	0.00287905	0.00844881
H3K4me2	H3K4me2 fibroblast of dermis hg19	50/1378	50	1.531	0.00517099	0.0146278
H3K4me2	H3K4me2 T-cell acute lymphoblastic leukemia hg19	52/1472	52	1.488	0.00731709	0.0198066
H3K4me2	H3K4me2 keratinocyte hg19	48/1358	48	1.486	0.00970517	0.0251853
H3K4me2	H3K4me2 osteoblast hg19	48/1399	48	1.438	0.0160099	0.0392743
H3K4me3	H3K4me3 placenta mm9	82/1467	82	2.56	4.45648e-12	3.68246e-11
H3K4me3	H3K4me3 olfactory bulb mm9	71/1412	71	2.242	1.32038e-08	9.01306e-08
H3K4me3	H3K4me3 limb mm9	69/1362	69	2.256	1.61613e-08	1.07971e-07
H3K4me3	H3K4me3 small intestine mm9	68/1352	68	2.236	2.75529e-08	1.69639e-07
H3K4me3	H3K4me3 embryonic fibroblast mm9	67/1366	67	2.172	9.10679e-08	5.10631e-07
H3K4me3	H3K4me3 brain mm9	67/1381	67	2.145	1.36599e-07	7.52494e-07
H3K4me3	H3K4me3 kidney mm9	64/1403	64	1.996	2.20655e-06	1.08259e-05
H3K4me3	H3K4me3 testis mm9	57/1261	57	1.964	1.08401e-05	5.00557e-05
H3K4me3	H3K4me3 thymus mm9	63/1451	63	1.887	1.27812e-05	5.81639e-05
H3K4me3	H3K4me3 bone marrow macrophage mm9	61/1409	61	1.878	1.9343e-05	8.32015e-05
H3K4me3	H3K4me3 skeletal muscle myoblast hg19	62/1470	62	1.825	3.57636e-05	0.000142912
H3K4me3	H3K4me3 ES-Bruce4 mm9	54/1278	54	1.818	0.000112162	0.000409521
H3K4me3	H3K4me3 fibroblast of upper leg skin hg19	59/1451	59	1.748	0.000151344	0.00054623
H3K4me3	H3K4me3 BJ hg19	55/1343	55	1.757	0.000214214	0.000764354
H3K4me3	H3K4me3 H7 hg19	45/1036	45	1.861	0.00023303	0.000804081
H3K4me3	H3K4me3 skeletal muscle cell hg19	52/1262	52	1.765	0.000276761	0.000934442
H3K4me3	H3K4me3 astrocyte of the spinal cord hg19	57/1437	57	1.698	0.00036753	0.00121478
H3K4me3	H3K4me3 brown adipose tissue mm9	55/1374	55	1.713	0.000375209	0.00122725
H3K4me3	H3K4me3 GM12875 hg19	58/1484	58	1.671	0.000471261	0.00152553
H3K4me3	H3K4me3 osteoblast hg19	56/1441	56	1.659	0.000676796	0.00214661
H3K4me3	H3K4me3 fibroblast of villous mesenchyme hg19	56/1452	56	1.645	0.000809016	0.00254031
H3K4me3	H3K4me3 cortical plate mm9	53/1373	53	1.643	0.00109522	0.00330672
H3K4me3	H3K4me3 fibroblast of the aortic adventitia hg19	48/1218	48	1.676	0.0012291	0.0036756
H3K4me3	H3K4me3 kidney epithelial cell hg19	53/1392	53	1.618	0.0014793	0.00438208
H3K4me3	H3K4me3 MCF-7 hg19	50/1373	50	1.538	0.00482708	0.0140343
H3K4me3	H3K4me3 SK-N-SH hg19	53/1477	53	1.515	0.00502479	0.0143435
H3K4me3	H3K4me3 lung mm9	50/1382	50	1.527	0.005461	0.0153103
H3K4me3	H3K4me3 GM12864 hg19	36/924	36	1.645	0.00582252	0.0161794
H3K4me3	H3K4me3 bronchial epithelial cell hg19	49/1356	49	1.524	0.00605879	0.0165953
H3K4me3	H3K4me3 epithelial cell of proximal tubule hg19	43/1181	43	1.532	0.00870695	0.022873
H3K4me3	H3K4me3 GM12866 hg19	50/1444	50	1.454	0.0120591	0.0302924
H3K4me3	H3K4me3 BE2C hg19	41/1142	41	1.508	0.0127871	0.0318662
H3K4me3	H3K4me3 cerebellum mm9	49/1419	49	1.449	0.0134951	0.0333659
H3K9ac	H3K9ac ES-Bruce4 mm9	69/1368	69	2.245	1.92284e-08	1.23219e-07
H3K9ac	H3K9ac ES-E14 mm9	58/1446	58	1.72	0.000245563	0.000838118
H3ac	H3ac C2C12 mm9	52/1550	52	1.405	0.0183275	0.0442679
H2AFZ	H2AFZ CD14-positive monocyte hg19	53/1476	53	1.516	0.00495848	0.0142841
H2AFZ	H2AFZ fibroblast of lung hg19	52/1496	52	1.462	0.00985493	0.0253643
H4K20me1	H4K20me1 A549 hg19	83/1342	83	2.875	1.38472e-14	1.27883e-13
H4K20me1	H4K20me1 GM12878 hg19	69/1299	69	2.38	2.38391e-09	1.78225e-08
H4K20me1	H4K20me1 mammary epithelial cell hg19	59/1203	59	2.154	5.77706e-07	3.0316e-06
H4K20me1	H4K20me1 H1-hESC hg19	57/1320	57	1.866	3.9672e-05	0.00015379
H4K20me1	H4K20me1 myotube hg19	48/1205	48	1.696	0.000983337	0.00299775
H4K20me1	H4K20me1 HeLa-S3 hg19	37/959	37	1.628	0.00607788	0.0165953
H4K20me1	H4K20me1 skeletal muscle myoblast hg19	48/1341	48	1.507	0.00778456	0.0208919

### Sheet: E_Lipid_Cholesterol_Me
Table S15. E. Lipid/Cholesterol Metabolism — histone modification enrichment (ENCODE Histone Modifications 2015).
Gene list: n = 75 genes. All significant terms (padj ≤ 0.05). Sorted by mark type (repressive then active) then padj.
Histone mark	Term (tissue/cell line)	Overlap (n/N)	n overlap genes	OR	P-value	padj
H3K27me3	H3K27me3 MCF-7 hg19	11/592	11	6.393	6.22427e-06	0.00193575
H2AFZ	H2AFZ CD14-positive monocyte hg19	15/1476	15	3.501	0.000149659	0.0232719

### Sheet: F_Small_GTPase_Signall
Table S152. F. Small GTPase Signalling — histone modification enrichment (ENCODE Histone Modifications 2015).
Gene list: n = 65 genes. All significant terms (padj ≤ 0.05). Sorted by mark type (repressive then active) then padj.
Histone mark	Term (tissue/cell line)	Overlap (n/N)	n overlap genes	OR	P-value	padj
H3K27me3	H3K27me3 H1-hESC hg19	14/1186	14	4.867	9.65671e-06	0.00298392
H3K27me3	H3K27me3 C2C12 mm9	8/654	8	4.755	0.000767988	0.0339012
H3K27me3	H3K27me3 brain mm9	12/1360	12	3.481	0.000689309	0.0339012
H3K27me3	H3K27me3 myocyte mm9	8/648	8	4.801	0.000723328	0.0339012
H3K9me1	H3K9me1 K562 hg19	12/1255	12	3.795	0.000335241	0.0258974
H3K4me1	H3K4me1 GM12878 hg19	13/1264	13	4.148	8.79762e-05	0.011697
H3K4me2	H3K4me2 K562 hg19	14/1484	14	3.824	0.000113563	0.011697

### Sheet: G_Developmental_Differ
Table S15. G. Developmental/Differentiation — histone modification enrichment (ENCODE Histone Modifications 2015).
Gene list: n = 236 genes. All significant terms (padj ≤ 0.05). Sorted by mark type (repressive then active) then padj.
Histone mark	Term (tissue/cell line)	Overlap (n/N)	n overlap genes	OR	P-value	padj
H3K27me3	H3K27me3 testis mm9	71/1311	71	6.976	1.46473e-30	4.58459e-28
H3K27me3	H3K27me3 small intestine mm9	69/1274	69	6.906	1.22295e-29	1.91392e-27
H3K27me3	H3K27me3 kidney mm9	59/993	59	7.294	3.23559e-27	3.3758e-25
H3K27me3	H3K27me3 liver mm9	58/1143	58	6.094	2.84127e-23	2.2233e-21
H3K27me3	H3K27me3 cerebellum mm9	52/914	52	6.733	4.82568e-23	3.02087e-21
H3K27me3	H3K27me3 thymus mm9	61/1315	61	5.591	1.66278e-22	8.67415e-21
H3K27me3	H3K27me3 spleen mm9	60/1360	60	5.263	4.94942e-21	1.93646e-19
H3K27me3	H3K27me3 ES-Bruce4 mm9	57/1229	57	5.491	5.64496e-21	1.96319e-19
H3K27me3	H3K27me3 MCF-7 hg19	39/592	39	7.486	1.65108e-19	5.16787e-18
H3K27me3	H3K27me3 heart mm9	52/1101	52	5.482	1.91872e-19	5.45962e-18
H3K27me3	H3K27me3 Caco-2 hg19	22/264	22	9.096	1.89984e-13	4.57422e-12
H3K27me3	H3K27me3 mononuclear cell hg19	42/1056	42	4.363	3.3702e-13	7.5348e-12
H3K27me3	H3K27me3 fibroblast of dermis hg19	40/999	40	4.363	1.08723e-12	2.26869e-11
H3K27me3	H3K27me3 brain mm9	47/1360	47	3.808	1.66641e-12	3.25992e-11
H3K27me3	H3K27me3 skeletal muscle myoblast hg19	41/1076	41	4.148	2.65828e-12	4.89436e-11
H3K27me3	H3K27me3 myocyte mm9	28/648	28	4.549	6.94442e-10	1.0868e-08
H3K27me3	H3K27me3 C2C12 mm9	27/654	27	4.318	3.80744e-09	5.6749e-08
H3K27me3	H3K27me3 H1-hESC hg19	37/1186	37	3.29	8.79778e-09	1.19726e-07
H3K27me3	H3K27me3 osteoblast hg19	32/971	32	3.439	2.85174e-08	3.71914e-07
H3K27me3	H3K27me3 astrocyte hg19	32/1008	32	3.303	6.75356e-08	7.82912e-07
H3K27me3	H3K27me3 HeLa-S3 hg19	28/871	28	3.31	3.75132e-07	3.78762e-06
H3K27me3	H3K27me3 splenic B cell mm9	13/257	13	5.194	5.71128e-06	4.96564e-05
H3K27me3	H3K27me3 NT2-D1 hg19	30/1159	30	2.634	1.14858e-05	8.98767e-05
H3K27me3	H3K27me3 myotube hg19	23/878	23	2.627	0.000108092	0.000638354
H3K27me3	H3K27me3 GM06990 hg19	6/109	6	5.767	0.00129585	0.00587826
H3K9me3	H3K9me3 CD14-positive monocyte hg19	56/1124	56	5.918	4.57511e-22	2.04573e-20
H3K9me3	H3K9me3 endothelial cell of umbilical vein hg19	26/752	26	3.56	2.55349e-07	2.75601e-06
H3K9me3	H3K9me3 mammary epithelial cell hg19	24/879	24	2.751	3.99173e-05	0.000260294
H3K9me3	H3K9me3 osteoblast hg19	22/765	22	2.896	3.95664e-05	0.000260294
H3K9me3	H3K9me3 skeletal muscle myoblast hg19	26/1016	26	2.577	5.5605e-05	0.000341262
H3K9me3	H3K9me3 myotube hg19	22/864	22	2.543	0.000227986	0.00127428
H3K9me3	H3K9me3 astrocyte hg19	22/920	22	2.378	0.00053569	0.00274871
H3K9me3	H3K9me3 HepG2 hg19	18/714	18	2.501	0.000952325	0.00444892
H3K9me3	H3K9me3 keratinocyte hg19	19/845	19	2.218	0.00256587	0.0102964
H3K9me3	H3K9me3 GM12878 hg19	24/1195	24	1.978	0.00320462	0.011941
H3K9me3	H3K9me3 fibroblast of dermis hg19	20/1067	20	1.828	0.0140786	0.045902
H3K4me1	H3K4me1 small intestine mm9	48/1150	48	4.707	7.84319e-16	2.04577e-14
H3K4me1	H3K4me1 cerebellum mm9	42/1137	42	4.024	3.76856e-12	6.55311e-11
H3K4me1	H3K4me1 testis mm9	37/1162	37	3.364	5.12053e-09	7.28511e-08
H3K4me1	H3K4me1 brain mm9	35/1140	35	3.214	3.48554e-08	4.21698e-07
H3K4me1	H3K4me1 brown adipose tissue mm9	34/1086	34	3.273	3.50293e-08	4.21698e-07
H3K4me1	H3K4me1 ES-Bruce4 mm9	31/990	31	3.245	1.49844e-07	1.67504e-06
H3K4me1	H3K4me1 NT2-D1 hg19	34/1238	34	2.838	7.52214e-07	7.13464e-06
H3K4me1	H3K4me1 mononuclear cell hg19	32/1131	32	2.915	8.73875e-07	7.81494e-06
H3K4me1	H3K4me1 CD14-positive monocyte hg19	33/1315	33	2.566	7.65487e-06	6.4756e-05
H3K4me1	H3K4me1 placenta mm9	29/1078	29	2.739	7.90131e-06	6.50818e-05
H3K4me1	H3K4me1 embryonic fibroblast mm9	28/1052	28	2.701	1.39431e-05	0.000106444
H3K4me1	H3K4me1 thymus mm9	34/1472	34	2.349	3.07969e-05	0.000214209
H3K4me1	H3K4me1 bone marrow macrophage mm9	27/1061	27	2.568	4.36405e-05	0.00027319
H3K4me1	H3K4me1 HCT116 hg19	33/1479	33	2.256	7.96835e-05	0.000479633
H3K4me1	H3K4me1 spleen mm9	31/1398	31	2.231	0.000149443	0.000866219
H3K4me1	H3K4me1 limb mm9	23/926	23	2.481	0.00023422	0.00128616
H3K4me1	H3K4me1 olfactory bulb mm9	28/1251	28	2.24	0.000274757	0.00148274
H3K4me1	H3K4me1 lung mm9	28/1302	28	2.145	0.000518842	0.00270663
H3K4me1	H3K4me1 mammary epithelial cell hg19	25/1194	25	2.072	0.00150956	0.00674989
H3K4me1	H3K4me1 keratinocyte hg19	25/1234	25	2	0.00235144	0.00981335
H3K4me1	H3K4me1 osteoblast hg19	23/1265	23	1.774	0.0122477	0.0412208
H3K4me1	H3K4me1 H1-hESC hg19	21/1126	21	1.82	0.0126463	0.0421094
H3K4me1	H3K4me1 HepG2 hg19	22/1217	22	1.761	0.0150394	0.0485293
H3K4me2	H3K4me2 CD14-positive monocyte hg19	38/1422	38	2.786	3.03936e-07	3.17106e-06
H3K4me2	H3K4me2 CH12.LX mm9	29/1378	29	2.099	0.000581052	0.00288681
H3K4me2	H3K4me2 myocyte mm9	29/1384	29	2.089	0.000622578	0.00304479
H3K4me2	H3K4me2 mammary epithelial cell hg19	27/1338	27	1.998	0.00166776	0.00726821
H3K4me2	H3K4me2 HepG2 hg19	27/1393	27	1.912	0.0029294	0.0114613
H3K4me2	H3K4me2 myotube hg19	27/1395	27	1.909	0.00298754	0.0115445
H3K4me2	H3K4me2 B cell hg19	28/1470	28	1.879	0.00313486	0.011941
H3K4me2	H3K4me2 T-cell acute lymphoblastic leukemia hg19	28/1472	28	1.876	0.00319489	0.011941
H3K4me2	H3K4me2 GM12878 hg19	26/1379	26	1.852	0.00501224	0.0182209
H3K4me2	H3K4me2 endothelial cell of umbilical vein hg19	25/1420	25	1.717	0.0133209	0.0438889
H3K4me3	H3K4me3 placenta mm9	45/1467	45	3.315	2.76512e-10	4.55517e-09
H3K4me3	H3K4me3 limb mm9	36/1362	36	2.737	8.43743e-07	7.7674e-06
H3K4me3	H3K4me3 brain mm9	34/1381	34	2.519	8.23096e-06	6.60587e-05
H3K4me3	H3K4me3 testis mm9	31/1261	31	2.496	2.21452e-05	0.000165034
H3K4me3	H3K4me3 thymus mm9	34/1451	34	2.386	2.30008e-05	0.000167425
H3K4me3	H3K4me3 skeletal muscle myoblast hg19	34/1470	34	2.352	2.99619e-05	0.000213138
H3K4me3	H3K4me3 olfactory bulb mm9	33/1412	33	2.374	3.23844e-05	0.000220355
H3K4me3	H3K4me3 embryonic fibroblast mm9	32/1366	32	2.374	4.1282e-05	0.000263699
H3K4me3	H3K4me3 kidney mm9	31/1403	31	2.222	0.000159235	0.00090619
H3K4me3	H3K4me3 small intestine mm9	29/1352	29	2.143	0.000427996	0.00227056
H3K4me3	H3K4me3 brown adipose tissue mm9	29/1374	29	2.105	0.000554745	0.00280057
H3K4me3	H3K4me3 bone marrow macrophage mm9	29/1409	29	2.048	0.000825097	0.00397316
H3K4me3	H3K4me3 GM12875 hg19	30/1484	30	2.012	0.000890998	0.00422549
H3K4me3	H3K4me3 GM12866 hg19	29/1444	29	1.994	0.00120481	0.00554569
H3K4me3	H3K4me3 MCF-7 hg19	27/1373	27	1.942	0.00239917	0.00988079
H3K4me3	H3K4me3 fibroblast of upper leg skin hg19	27/1451	27	1.829	0.00506459	0.0182209
H3K4me3	H3K4me3 osteoblast hg19	26/1441	26	1.766	0.00869459	0.0309251
H3K4me3	H3K4me3 H7 hg19	20/1036	20	1.887	0.0104781	0.0364404
H3K4me3	H3K4me3 WERI-Rb-1 hg19	22/1176	22	1.828	0.0104578	0.0364404
H3K4me3	H3K4me3 SK-N-SH hg19	26/1477	26	1.719	0.0117027	0.0402523
H3K4me3	H3K4me3 skeletal muscle cell hg19	23/1262	23	1.779	0.0119335	0.0405998
H3K9ac	H3K9ac ES-Bruce4 mm9	27/1368	27	1.95	0.00228027	0.00964493
H3K9ac	H3K9ac ES-E14 mm9	28/1446	28	1.913	0.00248625	0.0101064
H4K20me1	H4K20me1 A549 hg19	36/1342	36	2.782	5.95382e-07	5.82358e-06
H4K20me1	H4K20me1 mammary epithelial cell hg19	25/1203	25	2.055	0.00167192	0.00726821
H4K20me1	H4K20me1 GM12878 hg19	26/1299	26	1.977	0.00227336	0.00964493
H4K20me1	H4K20me1 H1-hESC hg19	26/1320	26	1.943	0.00282372	0.0111877
H4K20me1	H4K20me1 astrocyte hg19	26/1353	26	1.891	0.00391669	0.0144226

### Sheet: H_All_Adaptive_(union)
Table S15. H. All Adaptive (union) — histone modification enrichment (ENCODE Histone Modifications 2015).
Gene list: n = 646 genes. All significant terms (padj ≤ 0.05). Sorted by mark type (repressive then active) then padj.
Histone mark	Term (tissue/cell line)	Overlap (n/N)	n overlap genes	OR	P-value	padj
H3K27me3	H3K27me3 small intestine mm9	157/1274	157	5.684	7.46754e-55	2.34481e-52
H3K27me3	H3K27me3 liver mm9	141/1143	141	5.545	6.17623e-49	9.69669e-47
H3K27me3	H3K27me3 kidney mm9	124/993	124	5.478	2.64051e-43	2.76373e-41
H3K27me3	H3K27me3 thymus mm9	142/1315	142	4.738	2.31903e-42	1.82044e-40
H3K27me3	H3K27me3 testis mm9	138/1311	138	4.569	7.74347e-40	4.8629e-38
H3K27me3	H3K27me3 cerebellum mm9	112/914	112	5.261	3.53715e-38	1.58667e-36
H3K27me3	H3K27me3 spleen mm9	135/1360	135	4.244	3.79357e-36	1.48898e-34
H3K27me3	H3K27me3 ES-Bruce4 mm9	127/1229	127	4.398	1.13568e-35	3.96225e-34
H3K27me3	H3K27me3 heart mm9	114/1101	114	4.327	5.77505e-32	1.64852e-30
H3K27me3	H3K27me3 mononuclear cell hg19	111/1056	111	4.386	1.10213e-31	2.8839e-30
H3K27me3	H3K27me3 MCF-7 hg19	76/592	76	5.282	3.76503e-27	7.88146e-26
H3K27me3	H3K27me3 H1-hESC hg19	107/1186	107	3.651	5.62076e-25	9.8051e-24
H3K27me3	H3K27me3 fibroblast of dermis hg19	97/999	97	3.924	5.49001e-25	9.8051e-24
H3K27me3	H3K27me3 brain mm9	115/1360	115	3.422	1.77854e-24	2.93928e-23
H3K27me3	H3K27me3 myocyte mm9	74/648	74	4.595	2.7366e-23	4.29646e-22
H3K27me3	H3K27me3 C2C12 mm9	69/654	69	4.167	7.68602e-20	9.65364e-19
H3K27me3	H3K27me3 skeletal muscle myoblast hg19	91/1076	91	3.322	2.36734e-19	2.85902e-18
H3K27me3	H3K27me3 astrocyte hg19	87/1008	87	3.384	4.4808e-19	5.21101e-18
H3K27me3	H3K27me3 Caco-2 hg19	42/264	42	6.521	7.17218e-19	8.04309e-18
H3K27me3	H3K27me3 osteoblast hg19	83/971	83	3.331	5.77007e-18	5.66188e-17
H3K27me3	H3K27me3 NT2-D1 hg19	90/1159	90	3.009	8.75072e-17	8.32644e-16
H3K27me3	H3K27me3 HeLa-S3 hg19	73/871	73	3.22	1.97556e-15	1.72313e-14
H3K27me3	H3K27me3 splenic B cell mm9	33/257	33	5.019	2.14397e-12	1.72617e-11
H3K27me3	H3K27me3 myotube hg19	61/878	61	2.575	1.06178e-09	7.57726e-09
H3K27me3	H3K27me3 GM06990 hg19	15/109	15	5.393	9.28468e-07	4.35133e-06
H3K9me1	H3K9me1 K562 hg19	51/1255	51	1.411	0.0176388	0.0422792
H3K9me3	H3K9me3 CD14-positive monocyte hg19	125/1124	125	4.782	2.41372e-38	1.26318e-36
H3K9me3	H3K9me3 endothelial cell of umbilical vein hg19	49/752	49	2.374	3.49535e-07	1.77022e-06
H3K9me3	H3K9me3 osteoblast hg19	48/765	48	2.275	1.3501e-06	6.23428e-06
H3K9me3	H3K9me3 myotube hg19	52/864	52	2.179	1.66994e-06	7.2828e-06
H3K9me3	H3K9me3 astrocyte hg19	52/920	52	2.033	9.93607e-06	3.89991e-05
H3K9me3	H3K9me3 skeletal muscle myoblast hg19	55/1016	55	1.942	1.87082e-05	7.16387e-05
H3K9me3	H3K9me3 keratinocyte hg19	48/845	48	2.039	1.93405e-05	7.31678e-05
H3K9me3	H3K9me3 mammary epithelial cell hg19	47/879	47	1.906	0.000102399	0.000348246
H3K9me3	H3K9me3 GM12878 hg19	53/1195	53	1.556	0.0030134	0.00788507
H3K9me3	H3K9me3 brain mm9	16/254	16	2.263	0.00445326	0.0114617
H3K36me3	H3K36me3 kidney mm9	33/705	33	1.639	0.00829468	0.0206709
H3K4me1	H3K4me1 small intestine mm9	118/1150	118	4.306	9.43662e-33	2.9631e-31
H3K4me1	H3K4me1 ES-Bruce4 mm9	105/990	105	4.395	2.90372e-30	7.0136e-29
H3K4me1	H3K4me1 embryonic fibroblast mm9	104/1052	104	4.044	1.92478e-27	4.317e-26
H3K4me1	H3K4me1 cerebellum mm9	105/1137	105	3.741	2.61819e-25	5.1382e-24
H3K4me1	H3K4me1 brown adipose tissue mm9	98/1086	98	3.61	7.25731e-23	1.08514e-21
H3K4me1	H3K4me1 limb mm9	88/926	88	3.784	4.82052e-22	6.8802e-21
H3K4me1	H3K4me1 placenta mm9	94/1078	94	3.453	6.79292e-21	9.27381e-20
H3K4me1	H3K4me1 mononuclear cell hg19	95/1131	95	3.312	5.46733e-20	7.15309e-19
H3K4me1	H3K4me1 NT2-D1 hg19	97/1238	97	3.065	2.51188e-18	2.71976e-17
H3K4me1	H3K4me1 brain mm9	92/1140	92	3.152	3.18743e-18	3.33618e-17
H3K4me1	H3K4me1 bone marrow macrophage mm9	88/1061	88	3.237	3.44069e-18	3.48509e-17
H3K4me1	H3K4me1 testis mm9	89/1162	89	2.959	3.08171e-16	2.84605e-15
H3K4me1	H3K4me1 HCT116 hg19	97/1479	97	2.5	2.13651e-13	1.76543e-12
H3K4me1	H3K4me1 spleen mm9	89/1398	89	2.397	1.21898e-11	9.56896e-11
H3K4me1	H3K4me1 mammary epithelial cell hg19	79/1194	79	2.48	3.18012e-11	2.43551e-10
H3K4me1	H3K4me1 GM12878 hg19	77/1264	77	2.254	2.5589e-09	1.78554e-08
H3K4me1	H3K4me1 H1-hESC hg19	71/1126	71	2.331	2.74399e-09	1.87307e-08
H3K4me1	H3K4me1 skeletal muscle myoblast hg19	76/1250	76	2.247	3.57447e-09	2.38805e-08
H3K4me1	H3K4me1 CD14-positive monocyte hg19	78/1315	78	2.19	6.48597e-09	4.2429e-08
H3K4me1	H3K4me1 HepG2 hg19	73/1217	73	2.208	1.31807e-08	8.44642e-08
H3K4me1	H3K4me1 olfactory bulb mm9	74/1251	74	2.175	1.85284e-08	1.16358e-07
H3K4me1	H3K4me1 keratinocyte hg19	73/1234	73	2.174	2.32784e-08	1.40566e-07
H3K4me1	H3K4me1 kidney mm9	74/1268	74	2.142	3.22465e-08	1.87508e-07
H3K4me1	H3K4me1 cortical plate mm9	70/1177	70	2.181	3.77487e-08	2.11662e-07
H3K4me1	H3K4me1 lung mm9	73/1302	73	2.046	1.95778e-07	1.02457e-06
H3K4me1	H3K4me1 fibroblast of lung hg19	70/1253	70	2.033	4.08006e-07	2.03355e-06
H3K4me1	H3K4me1 Panc1 hg19	70/1299	70	1.953	1.50272e-06	6.74077e-06
H3K4me1	H3K4me1 astrocyte hg19	67/1225	67	1.981	1.54425e-06	6.82952e-06
H3K4me1	H3K4me1 osteoblast hg19	66/1265	66	1.878	8.83181e-06	3.55537e-05
H3K4me1	H3K4me1 thymus mm9	74/1472	74	1.811	8.97514e-06	3.56733e-05
H3K4me1	H3K4me1 bone marrow mm9	61/1221	61	1.783	6.89424e-05	0.000240532
H3K4me1	H3K4me1 endothelial cell of umbilical vein hg19	63/1325	63	1.689	0.00020947	0.000678079
H3K4me1	H3K4me1 fibroblast of dermis hg19	58/1225	58	1.677	0.000416543	0.00126985
H3K4me1	H3K4me1 T-cell acute lymphoblastic leukemia hg19	62/1452	62	1.497	0.00328925	0.00853574
H3K4me1	H3K4me1 myotube hg19	51/1244	51	1.425	0.0152064	0.0367293
H3K4me2	H3K4me2 CH12.LX mm9	77/1378	77	2.045	1.00326e-07	5.43144e-07
H3K4me2	H3K4me2 GM12878 hg19	75/1379	75	1.98	4.30281e-07	2.11107e-06
H3K4me2	H3K4me2 myocyte mm9	75/1384	75	1.972	4.94426e-07	2.38846e-06
H3K4me2	H3K4me2 CD14-positive monocyte hg19	75/1422	75	1.913	1.37411e-06	6.25318e-06
H3K4me2	H3K4me2 HepG2 hg19	73/1393	73	1.896	2.42674e-06	1.02972e-05
H3K4me2	H3K4me2 skeletal muscle myoblast hg19	72/1386	72	1.876	3.89402e-06	1.6303e-05
H3K4me2	H3K4me2 mammary epithelial cell hg19	70/1338	70	1.889	4.21428e-06	1.74116e-05
H3K4me2	H3K4me2 fibroblast of lung hg19	70/1377	70	1.829	1.10882e-05	4.29839e-05
H3K4me2	H3K4me2 endothelial cell of umbilical vein hg19	69/1420	69	1.737	5.37e-05	0.000191611
H3K4me2	H3K4me2 myotube hg19	68/1395	68	1.742	5.54332e-05	0.000195573
H3K4me2	H3K4me2 B cell hg19	68/1470	68	1.643	0.000256415	0.000821574
H3K4me2	H3K4me2 fibroblast of dermis hg19	64/1378	64	1.646	0.000351825	0.00109379
H3K4me2	H3K4me2 T-cell acute lymphoblastic leukemia hg19	64/1472	64	1.529	0.00185771	0.00494339
H3K4me2	H3K4me2 keratinocyte hg19	56/1358	56	1.437	0.0101084	0.0249924
H3K4me3	H3K4me3 placenta mm9	97/1467	97	2.523	1.30932e-13	1.11116e-12
H3K4me3	H3K4me3 limb mm9	83/1362	83	2.268	5.5612e-10	4.15766e-09
H3K4me3	H3K4me3 olfactory bulb mm9	85/1412	85	2.24	6.0859e-10	4.44412e-09
H3K4me3	H3K4me3 small intestine mm9	78/1352	78	2.122	2.14964e-08	1.3235e-07
H3K4me3	H3K4me3 brain mm9	79/1381	79	2.103	2.48705e-08	1.47346e-07
H3K4me3	H3K4me3 embryonic fibroblast mm9	78/1366	78	2.097	3.3268e-08	1.8993e-07
H3K4me3	H3K4me3 thymus mm9	77/1451	77	1.929	7.74288e-07	3.68373e-06
H3K4me3	H3K4me3 bone marrow macrophage mm9	74/1409	74	1.902	1.89961e-06	8.17093e-06
H3K4me3	H3K4me3 skeletal muscle myoblast hg19	75/1470	75	1.843	4.60394e-06	1.87745e-05
H3K4me3	H3K4me3 ES-Bruce4 mm9	65/1278	65	1.824	2.29565e-05	8.58137e-05
H3K4me3	H3K4me3 brown adipose tissue mm9	68/1374	68	1.772	3.48042e-05	0.000127076
H3K4me3	H3K4me3 kidney mm9	69/1403	69	1.761	3.69914e-05	0.000133509
H3K4me3	H3K4me3 testis mm9	62/1261	62	1.753	9.42361e-05	0.000325166
H3K4me3	H3K4me3 fibroblast of upper leg skin hg19	69/1451	69	1.696	0.000103143	0.000348246
H3K4me3	H3K4me3 osteoblast hg19	68/1441	68	1.68	0.000145183	0.000479869
H3K4me3	H3K4me3 BJ hg19	64/1343	64	1.695	0.000175102	0.00057273
H3K4me3	H3K4me3 fibroblast of villous mesenchyme hg19	67/1452	67	1.637	0.000305394	0.000958938
H3K4me3	H3K4me3 skeletal muscle cell hg19	59/1262	59	1.654	0.000509795	0.00152453
H3K4me3	H3K4me3 MCF-7 hg19	63/1373	63	1.623	0.000536017	0.00158782
H3K4me3	H3K4me3 astrocyte of the spinal cord hg19	65/1437	65	1.599	0.000635989	0.00186636
H3K4me3	H3K4me3 H7 hg19	50/1036	50	1.706	0.000683348	0.00198677
H3K4me3	H3K4me3 epithelial cell of proximal tubule hg19	55/1181	55	1.644	0.000861007	0.00248033
H3K4me3	H3K4me3 fibroblast of the aortic adventitia hg19	56/1218	56	1.621	0.00104087	0.00297122
H3K4me3	H3K4me3 cerebellum mm9	63/1419	63	1.565	0.00122198	0.00345676
H3K4me3	H3K4me3 kidney epithelial cell hg19	62/1392	62	1.57	0.00123615	0.00346564
H3K4me3	H3K4me3 SK-N-SH hg19	65/1477	65	1.551	0.00127421	0.00354073
H3K4me3	H3K4me3 GM12875 hg19	65/1484	65	1.543	0.00143146	0.0039428
H3K4me3	H3K4me3 lung mm9	61/1382	61	1.553	0.00167258	0.00456688
H3K4me3	H3K4me3 bronchial epithelial cell hg19	60/1356	60	1.557	0.00172271	0.00466319
H3K4me3	H3K4me3 GM12866 hg19	63/1444	63	1.534	0.00185674	0.00494339
H3K4me3	H3K4me3 cortical plate mm9	60/1373	60	1.535	0.00228807	0.00603742
H3K4me3	H3K4me3 fibroblast of dermis hg19	58/1439	58	1.402	0.013798	0.0338483
H3K4me3	H3K4me3 myotube hg19	59/1469	59	1.397	0.0139643	0.0339906
H3K4me3	H3K4me3 BE2C hg19	47/1142	47	1.429	0.0181638	0.0432079
H3K4me3	H3K4me3 GM12864 hg19	39/924	39	1.467	0.0209862	0.0491767
H3K9ac	H3K9ac ES-Bruce4 mm9	75/1368	75	1.998	3.15759e-07	1.62538e-06
H3K9ac	H3K9ac ES-E14 mm9	71/1446	71	1.76	2.98306e-05	0.000110198
H3K9ac	H3K9ac A549 hg19	65/1577	65	1.441	0.00584799	0.0148086
H2AFZ	H2AFZ CD14-positive monocyte hg19	67/1476	67	1.607	0.000477182	0.00144072
H2AFZ	H2AFZ fibroblast of dermis hg19	60/1527	60	1.363	0.0198835	0.0469429
H4K20me1	H4K20me1 A549 hg19	96/1342	96	2.758	1.42756e-15	1.28073e-14
H4K20me1	H4K20me1 GM12878 hg19	74/1299	74	2.085	8.53808e-08	4.70343e-07
H4K20me1	H4K20me1 mammary epithelial cell hg19	69/1203	69	2.092	1.88602e-07	1.00374e-06
H4K20me1	H4K20me1 H1-hESC hg19	64/1320	64	1.728	0.000107974	0.00036068
H4K20me1	H4K20me1 myotube hg19	58/1205	58	1.708	0.000275614	0.00087417
H4K20me1	H4K20me1 HeLa-S3 hg19	48/959	48	1.773	0.000396498	0.00122059
H4K20me1	H4K20me1 skeletal muscle myoblast hg19	57/1341	57	1.486	0.0052223	0.0133317
H4K20me1	H4K20me1 keratinocyte hg19	54/1269	54	1.487	0.00634208	0.0159313
