## Supplementary Table S1B for "Genome-wide loss of chromatin accessibility coexists with selectively elevated RNA abundance in nutrient-starved U2OS cells"

### Sheet: Per-sample metrics
Table S1B. Quantitative metrics of mapped ATAC-seq fragment architecture
Sample	Condition	Read pairs, final filtered alignments	Histogram total 20-max	Histogram max insert bp	FRiP, own-condition IDR peaks (%)	FRiP, consensus peaks (%)	TSS enrichment	Mapped reads (%)	Properly paired reads (%)	Picard duplication (%)	Median insert size (bp)	Short-fragment mode 20-100 bp	NFR fraction <=100 bp (%)	Mono fraction 147-247 bp (%)	Di fraction 315-473 bp (%)	Tri fraction 500-700 bp (%)	Mono/NFR ratio	Di/NFR ratio	FFT dominant period 8-13 bp	FFT peak magnitude	FFT periodicity score
Active_growth_REP1	AG	22152422.0	21943551.0	625	60.1	60	10.26663312	99.3838640767103	97.76039068651843	30.4106	105.0	44	47.80349977081513	18.993349801660514	7.257179372982331	1.6275556686307258	0.3973213236001663	0.1518127209885366	10.916666666666666	0.06055003867494082	3.70556864425803
Active_growth_REP2	AG	20130005.0	19959769.0	636	61.5	61.5	11.6961687	99.31301990377122	97.93387691339623	27.1977	106.0	52	47.76470746033098	19.121689239520805	7.522173988531051	1.7574560960118988	0.4003309191289728	0.15748393298081612	10.916666666666666	0.06872779824088275	3.79306296263975
Active_growth_REP3	AG	23916508.0	23810183.0	723	47.5	47.9	8.844670551	99.42762731736894	98.45665623543505	26.1266	113.0	52	45.28658615212555	20.903064109526355	8.513019542819546	2.455646953142156	0.4615729708419467	0.18798103955601392	10.916666666666666	0.06572457112490605	3.0333505865836665
Starvation_REP1	SS	23380701.0	23308916.0	768	6.7	9.9	3.55640356	99.69289498294582	98.52782311721172	24.4496	128.0	52	38.46539930517909	22.498418674444363	9.155970131092307	2.6996453185898917	0.5849001721246947	0.2380313293630497	8.1875	0.011804481018073453	0.9555212923959442
Starvation_REP2	SS	22244672.0	22108820.0	698	9.3	13.1	4.834594339	99.57147033522227	98.00210099687395	25.774399999999996	118.0	52	42.45189589668933	20.91139397335236	8.151718308096429	2.433063521907628	0.49259034329685064	0.19202247946556733	10.916666666666666	0.01653229649005493	1.0777693839243294
Starvation_REP3	SS	22917865.0	22821779.0	742	5.5	8.7	3.225211691	97.94346212160559	96.82216437061398	23.7654	122.0	47	41.11379484956387	20.60419676963801	9.554550565683147	2.928291967860008	0.5011504495031204	0.23239281610085918	9.357142857142858	0.015572828755487829	1.3235346841844502
The dominant mapped insert-size mode fell within the short-fragment/NFR window in all samples; therefore, only the short-fragment mode is reported.

### Sheet: Condition summary
Metric	AG mean	AG SD	SS mean	SS SD	Welch p	SS/AG ratio
FRiP, own-condition IDR peaks (%)	56.37	7.71	7.17	1.94	0.0056	0.127
FRiP, consensus peaks (%)	56.46	7.45	10.58	2.31	0.0051	0.187
TSS enrichment	10.269157457	1.425750750533056	3.8720698633333335	0.8498600109523753	0.005246274520802987	0.37705818413505054
Mapped reads (%)	99.37483709928348	0.05783450141557421	99.06927581325789	0.9768717098486038	0.6424719397482898	0.9969251644083672
Properly paired reads (%)	98.05030794511657	0.3624411228222251	97.78402949489988	0.8734897394596398	0.662984092187538	0.9972842670686385
Picard duplication (%)	27.911633333333334	2.2294482733029106	24.66313333333333	1.0213802491400201	0.11166705053508617	0.8836148368243109
Read pairs, final filtered alignments	22066311.666666668	1894719.6321309211	22847746.0	571251.2388004074	0.5550157662253183	1.0354130017348466
Median insert size (bp)	108.0	4.358898943540674	122.66666666666667	5.033222956847166	0.019569198380698857	1.1358024691358024
Picard mode insert size (bp)	49.333333333333336	4.618802153517006	50.333333333333336	2.8867513459481287	0.7692653326487741	1.0202702702702702
Short-fragment mode 20-100 bp	49.333333333333336	4.618802153517006	50.333333333333336	2.8867513459481287	0.7692653326487741	1.0202702702702702
NFR fraction <=100 bp (%)	46.95159779442389	1.442072826725449	40.6770300171441	2.0288202009196605	0.015026115986628324	0.8663609318525689
Mono fraction 147-247 bp (%)	19.67270105023589	1.0674561799331694	21.33800313914491	1.0166197378645148	0.1221829842717409	1.0846504038594664
Di fraction 315-473 bp (%)	7.764124301444309	0.6619581546316267	8.954079668290628	0.7228792464576427	0.10386621909283585	1.1532633070576883
Tri fraction 500-700 bp (%)	1.9468862392615935	0.4453612334382592	2.687000269452509	0.2478562615123278	0.08304919509493208	1.3801526844586578
Mono/NFR ratio	0.4197417378570286	0.036258150202273534	0.5262136549748886	0.051003914810007676	0.04781212962169675	1.2536605429363477
Di/NFR ratio	0.1657592311751222	0.019452435249940954	0.22081554164315872	0.02509439240396065	0.0430031096916599	1.332146270694694
FFT dominant period 8-13 bp	10.916666666666666	0.0	9.487103174603174	1.3692169063727266	0.21227363855662376	0.8690476190476191
FFT peak magnitude	0.0650008026802432	0.004136643379686718	0.014636535421205403	0.002499108579102383	0.00021056882061763174	0.22517468735280916
FFT periodicity score	3.510660731160482	0.415671197612038	1.1189417868349079	0.18742955798110758	0.003786607630301017	0.31872683592100653

### Sheet: Notes
FRiP (%) updated to the IDR optimal peaks of the new peak calling (01 v02 report, FRiP IDR); all other values unchanged from v39.
FRiP, own-condition IDR peaks: fraction of fragments in the IDR optimal peaks of the sample's own condition (as in Table S1A).
FRiP, consensus peaks: fraction of fragments in the 88,589 consensus peaks shared by both conditions. The same peak set is used for normalisation (Table S3) and differential accessibility.
Read pairs, final filtered alignments: read pairs after removal of mitochondrial, duplicate and low-quality reads (previously labelled 'Read pairs (Picard)'). Picard duplication was measured before filtering (Table S1A).
