## Supplementary Table S5 for "Genome-wide loss of chromatin accessibility coexists with selectively elevated RNA abundance in nutrient-starved U2OS cells"

### Sheet: GO_BP
cluster_id	category_name_GO	n_pathways	mean_NES	wNES	Stouffer_Z	top_pathways
1	Ribosome Biogenesis	95	-1.95285	-2.27875	-44.415	GOBP_RIBOSOME_BIOGENESIS; GOBP_RIBONUCLEOPROTEIN_COMPLEX_BIOGENESIS; GOBP_RRNA_METABOLIC_PROCESS
6	Spliceosome Activity	47	-1.99513	-2.13847	-37.3901	GOBP_MRNA_PROCESSING; GOBP_RNA_SPLICING; GOBP_RNA_SPLICING_VIA_TRANSESTERIFICATION_REACTIONS
3	Energy Metabolism	60	-1.91455	-1.98915	-34.1713	GOBP_CELLULAR_RESPIRATION; GOBP_AEROBIC_RESPIRATION; GOBP_NUCLEOTIDE_BIOSYNTHETIC_PROCESS
4	Cell Cycle	70	-1.88327	-1.95456	-39.5609	GOBP_CHROMOSOME_SEGREGATION; GOBP_NUCLEAR_CHROMOSOME_SEGREGATION; GOBP_MITOTIC_SISTER_CHROMATID_SEGREGATION
5	Cellular growth and metabolic regulation	65	-1.88504	-1.93751	-34.0581	GOBP_MITOCHONDRION_ORGANIZATION; GOBP_TELOMERE_ORGANIZATION; GOBP_PROTEIN_FOLDING
9	DNA Replication	79	-1.79383	-1.88591	-34.176	GOBP_DNA_REPLICATION; GOBP_DNA_TEMPLATED_DNA_REPLICATION; GOBP_REGULATION_OF_DNA_METABOLIC_PROCESS
8	Developmental/differentiation Programs	36	1.76073	1.78092	22.863	GOBP_REGULATION_OF_NERVOUS_SYSTEM_DEVELOPMENT; GOBP_AXON_DEVELOPMENT; GOBP_REGULATION_OF_NEUROGENESIS
2	ECM Remodeling	171	1.81213	1.84532	46.6735	GOBP_SKELETAL_SYSTEM_DEVELOPMENT; GOBP_SENSORY_SYSTEM_DEVELOPMENT; GOBP_EXTERNAL_ENCAPSULATING_STRUCTURE_ORGANIZATION
7	Lipid Metabolism	14	1.85336	1.91969	14.4745	GOBP_STEROID_BIOSYNTHETIC_PROCESS; GOBP_STEROID_METABOLIC_PROCESS; GOBP_STEROL_BIOSYNTHETIC_PROCESS

### Sheet: GO_MF
cluster_id	category_name_GO	n_pathways	mean_NES	wNES	Stouffer_Z	top_pathways
4	Translation Machinery	20	-2.05307	-2.28699	-23.6145	GOMF_STRUCTURAL_CONSTITUENT_OF_RIBOSOME; GOMF_MRNA_BINDING; GOMF_RIBONUCLEOPROTEIN_COMPLEX_BINDING
9	tRNA Modification & Processing	15	-1.95626	-2.11516	-18.4858	GOMF_CATALYTIC_ACTIVITY_ACTING_ON_RNA; GOMF_CATALYTIC_ACTIVITY_ACTING_ON_A_TRNA; GOMF_TRNA_BINDING
12	Nucleocytoplasmic Transport	11	-1.95761	-2.03355	-13.3092	GOMF_MOLECULAR_CARRIER_ACTIVITY; GOMF_PROTEIN_CARRIER_CHAPERONE; GOMF_NUCLEOCYTOPLASMIC_CARRIER_ACTIVITY
6	DNA Repair Programs	20	-1.9567	-2.03288	-21.6403	GOMF_ATP_HYDROLYSIS_ACTIVITY; GOMF_SINGLE_STRANDED_DNA_BINDING; GOMF_NUCLEIC_ACID_CONFORMATION_ISOMERASE_ACTIVITY
5	Protein Folding & Chaperones	13	-1.97946	-2.02949	-16.8498	GOMF_CADHERIN_BINDING; GOMF_PROTEIN_FOLDING_CHAPERONE; GOMF_UNFOLDED_PROTEIN_BINDING
7	Chromatin Organization Programs	11	-1.84937	-1.95114	-12.4207	GOMF_STRUCTURAL_CONSTITUENT_OF_CHROMATIN; GOMF_PROTEIN_HETERODIMERIZATION_ACTIVITY; GOMF_GENERAL_TRANSCRIPTION_INITIATION_FACTOR_ACTIVITY
1	Mitochondrial Energy Metabolism	13	-1.88485	-1.93452	-13.8134	GOMF_PROTON_TRANSMEMBRANE_TRANSPORTER_ACTIVITY; GOMF_4_IRON_4_SULFUR_CLUSTER_BINDING; GOMF_ELECTRON_TRANSFER_ACTIVITY
3	RNA Metabolism	11	-1.80897	-1.84176	-11.8928	GOMF_NUCLEOTIDYLTRANSFERASE_ACTIVITY; GOMF_NUCLEASE_ACTIVITY; GOMF_RNA_POLYMERASE_ACTIVITY
11	Small GTPase Signaling	5	1.5849	1.57708	7.11207	GOMF_NUCLEOSIDE_TRIPHOSPHATASE_REGULATOR_ACTIVITY; GOMF_GUANYL_NUCLEOTIDE_EXCHANGE_FACTOR_ACTIVITY; GOMF_PHOSPHATIDYLINOSITOL_PHOSPHATE_BINDING
2	Developmental & Differentiation Programs	5	1.72053	1.71679	7.25385	GOMF_DNA_BINDING_TRANSCRIPTION_ACTIVATOR_ACTIVITY; GOMF_BETA_CATENIN_BINDING; GOMF_OXIDOREDUCTASE_ACTIVITY_ACTING_ON_PAIRED_DONORS_WITH_INCORPORATION_OR_REDUCTION_OF_MOLECULAR_OXYGEN
8	Carbohydrate Transport	1	1.81416	1.81416	2.67894	GOMF_CARBOHYDRATE_TRANSMEMBRANE_TRANSPORTER_ACTIVITY
10	ECM Organisation & Remodelling	20	1.86258	1.95702	16.1735	GOMF_EXTRACELLULAR_MATRIX_STRUCTURAL_CONSTITUENT; GOMF_GROWTH_FACTOR_BINDING; GOMF_EXTRACELLULAR_MATRIX_STRUCTURAL_CONSTITUENT_CONFERRING_TENSILE_STRENGTH

### Sheet: GO_CC
cluster_id	category_name_GO	n_pathways	mean_NES	wNES	Stouffer_Z	top_pathways
1	Ribosome & Mitochondria Activity	20	-2.28062	-2.49164	-33.8745	GOCC_RIBOSOME; GOCC_RIBOSOMAL_SUBUNIT; GOCC_MITOCHONDRIAL_MATRIX
3	Spliceosome Activity	23	-1.99932	-2.12717	-23.9577	GOCC_SPLICEOSOMAL_COMPLEX; GOCC_U2_TYPE_SPLICEOSOMAL_COMPLEX; GOCC_CATALYTIC_STEP_2_SPLICEOSOME
7	Proteasome Activity	14	-1.90269	-2.01989	-17.1377	GOCC_PROTEASOME_COMPLEX; GOCC_PEPTIDASE_COMPLEX; GOCC_ENDOPEPTIDASE_COMPLEX
11	DNA replication and repair	16	-1.92744	-2.01383	-18.7506	GOCC_PROTEIN_DNA_COMPLEX; GOCC_NUCLEAR_CHROMOSOME; GOCC_NUCLEOSOME
4	Cell Cycle	16	-1.8848	-1.97758	-20.7718	GOCC_CHROMOSOMAL_REGION; GOCC_CHROMOSOME_CENTROMERIC_REGION; GOCC_CONDENSED_CHROMOSOME
9	Transcription Machinery Activity	11	-1.86916	-1.96054	-13.609	GOCC_PROTEIN_FOLDING_CHAPERONE_COMPLEX; GOCC_RNA_POLYMERASE_COMPLEX; GOCC_TRANSFERASE_COMPLEX_TRANSFERRING_PHOSPHORUS_CONTAINING_GROUPS
5	Energy Metabolism	15	-1.87616	-1.95277	-15.6611	GOCC_RESPIRATORY_CHAIN_COMPLEX; GOCC_ORGANELLE_ENVELOPE_LUMEN; GOCC_OXIDOREDUCTASE_COMPLEX
8	Translation regulation	5	-1.84698	-1.8649	-8.08458	GOCC_EUKARYOTIC_48S_PREINITIATION_COMPLEX; GOCC_CYTOSOLIC_TRANSLATION_PREINITIATION_COMPLEX; GOCC_EUKARYOTIC_TRANSLATION_INITIATION_FACTOR_3_COMPLEX
6	Ribosome Biogenesis	6	-1.72259	-1.72574	-6.8065	GOCC_NUCLEAR_EXOSOME_RNASE_COMPLEX; GOCC_CYTOPLASMIC_EXOSOME_RNASE_COMPLEX; GOCC_EXORIBONUCLEASE_COMPLEX
2	ECM Maintenance	18	1.77377	1.77977	14.7894	GOCC_RECEPTOR_COMPLEX; GOCC_SYNAPTIC_MEMBRANE; GOCC_POSTSYNAPTIC_MEMBRANE
10	ECM Organization	6	2.1435	2.18325	15.2417	GOCC_EXTERNAL_ENCAPSULATING_STRUCTURE; GOCC_COLLAGEN_CONTAINING_EXTRACELLULAR_MATRIX; GOCC_ENDOPLASMIC_RETICULUM_LUMEN

### Sheet: Hallmark
cluster_id	category_name_GO	n_pathways	mean_NES	wNES	Stouffer_Z	top_pathways
1	Oxidative Phosphorylation & Metabolic Programs	2	-1.95962	-2.31284	-9.22015	HALLMARK_OXIDATIVE_PHOSPHORYLATION; HALLMARK_ADIPOGENESIS
2	Lipid & Cholesterol Metabolism Programs	3	1.94625	2.20799	7.20018	HALLMARK_CHOLESTEROL_HOMEOSTASIS; HALLMARK_BILE_ACID_METABOLISM; HALLMARK_ANDROGEN_RESPONSE
3	ECM & Adhesion Programs	9	1.80643	1.85076	11.5308	HALLMARK_MYOGENESIS; HALLMARK_EPITHELIAL_MESENCHYMAL_TRANSITION; HALLMARK_COAGULATION
4	Cell Cycle and Proliferation Programs	11	-2.06766	-2.54493	-19.5871	HALLMARK_MYC_TARGETS_V1; HALLMARK_E2F_TARGETS; HALLMARK_G2M_CHECKPOINT

### Sheet: TF_targets
cluster_id	category_name_GO	n_pathways	mean_NES	wNES	Stouffer_Z	top_pathways
1	Mitochondrial Translation	15	-1.80341	-1.88268	-19.8538	CASP8AP2_TARGET_GENES; ALKBH3_TARGET_GENES; ZNF784_TARGET_GENES
2	mTORC1 & Translation	5	-1.87362	-1.9593	-13.9226	TAF9B_TARGET_GENES; NPM1_TARGET_GENES; SRPK1_TARGET_GENES
3	Cell Cycle & Ribosome Biogenesis	15	-1.94008	-2.00348	-21.7167	GTF2A2_TARGET_GENES; NPAT_TARGET_GENES; PSMB5_TARGET_GENES
4	Splicing	18	-1.74987	-1.80926	-19.4315	MYBL1_TARGET_GENES; RFX7_TARGET_GENES; CIC_TARGET_GENES
5	Ribosome Biogenesis	15	-1.77057	-1.92999	-18.1966	EPC1_TARGET_GENES; FOXR2_TARGET_GENES; NCOA2_TARGET_GENES
