## Supplementary Table S6 for "Genome-wide loss of chromatin accessibility coexists with selectively elevated RNA abundance in nutrient-starved U2OS cells"

### Sheet: Table S6
Table S6. High-confidence genes with concordant chromatin and expression changes
Criteria: padj ≤ 0.01 and |log2FC| ≥ 2 in RNA-seq and in at least one promoter or enhancer peak, same direction
Summary by gene (n = 99 genes; 99 concordant decreases, 0 concordant increases)
Gene	Direction	Regulatory region(s)	Promoter log2FC	Enhancer log2FC	RNA log2FC	RNA padj
IL24	DOWN	enhancer		-2.701	-7.6037	6.19e-06
DAW1	DOWN	promoter + enhancer	-3.2671	-2.7743	-5.8952	1.066e-09
GFRA1	DOWN	enhancer		-2.4921	-5.586	1.9e-08
LINC02869	DOWN	enhancer		-3.0056	-5.4476	0.002423
LINC02009	DOWN	promoter	-2.8285		-4.935	5.468e-08
CYP24A1	DOWN	promoter + enhancer	-2.321	-3.0159	-4.9082	6.446e-202
CSRP3	DOWN	promoter	-2.9138		-4.8175	9.893e-09
LINC02901	DOWN	promoter	-3.3274		-4.603	2.597e-13
S1PR1	DOWN	promoter + enhancer	-3.3366	-2.7617	-4.43	1.654e-08
LINC02057	DOWN	promoter + enhancer	-3.9644	-3.0574	-4.3922	6.641e-06
PEAR1	DOWN	promoter	-3.0912	-1.0811	-4.124	5.937e-11
LINC01204	DOWN	enhancer		-3.3324	-4.0457	1.042e-05
LINC00842	DOWN	promoter + enhancer	-2.9594	-2.4418	-4.0306	0.000198
SERPINB7	DOWN	promoter + enhancer	-3.2227	-2.8604	-3.9885	2.144e-16
PDLIM1	DOWN	promoter + enhancer	-2.8213	-2.5721	-3.8371	2.969e-08
RIPOR2	DOWN	enhancer	-1.2455	-2.8748	-3.7931	4.164e-30
AOX1	DOWN	promoter + enhancer	-3.0505	-2.6582	-3.781	2.742e-96
SLC12A8	DOWN	promoter + enhancer	-2.3603	-2.3418	-3.6943	0.000201
SBSN	DOWN	promoter	-2.1593		-3.6779	2.871e-07
IL7R	DOWN	enhancer		-1.691	-3.6602	1.494e-281
EDN2	DOWN	promoter + enhancer	-2.3771	-2.1119	-3.6519	1.132e-11
MARCHF4	DOWN	promoter + enhancer	-2.7256	-2.2814	-3.3443	8.311e-104
SLC16A12	DOWN	enhancer		-3.0032	-3.2225	0.008194
OTOGL	DOWN	enhancer		-2.2446	-3.2106	8.328e-09
LNCOG	DOWN	enhancer		-2.9281	-3.1895	0.0001556
ID3	DOWN	promoter + enhancer	-2.6757	-1.6324	-3.1358	6.795e-158
TNFRSF8	DOWN	enhancer	-1.1219	-2.7531	-3.1239	1.002e-25
WNT7B	DOWN	promoter	-2.5959		-3.1107	2.046e-14
LINC00707	DOWN	promoter	-2.2334		-3.0484	3.947e-07
MTARC1	DOWN	promoter	-2.623		-3.0242	1.751e-16
LINP1	DOWN	promoter + enhancer	-3.0208	-2.6786	-2.9986	0.0002824
BDKRB1	DOWN	promoter	-2.411		-2.8585	0.0007257
SLC47A1	DOWN	enhancer	-0.9168	-2.6463	-2.8232	0.004448
ROS1	DOWN	promoter	-2.4993		-2.7997	1.006e-10
SYTL3	DOWN	promoter + enhancer	-3.4607	-2.4925	-2.7985	1.718e-94
IL6R	DOWN	promoter + enhancer	-2.2425	-2.6542	-2.7586	5.312e-38
BCYRN1	DOWN	promoter	-2.9188		-2.7265	7.273e-10
DOCK2	DOWN	promoter + enhancer	-2.0852	-2.7293	-2.7257	6.681e-15
CHST4	DOWN	promoter	-2.5078		-2.6837	3.023e-08
NRG1	DOWN	promoter + enhancer	-2.4656	-2.8539	-2.6609	7.715e-38
RN7SL3	DOWN	promoter	-2.9913		-2.6567	4.94e-40
CAV1	DOWN	promoter + enhancer	-3.0036	-2.799	-2.6266	0
SFTA1P	DOWN	promoter + enhancer	-2.7024	-2.1623	-2.6225	3.403e-21
PSG5	DOWN	enhancer		-2.8284	-2.6131	6.659e-13
RGS20	DOWN	promoter	-2.3904		-2.6105	0.000378
ATOH8	DOWN	promoter + enhancer	-2.0947	-2.2144	-2.5754	1.709e-07
SLC9A2	DOWN	enhancer	-1.9862	-1.9727	-2.5395	2.111e-08
MYBL1	DOWN	promoter + enhancer	-2.7867	-2.7531	-2.4937	4.45e-58
PRLR	DOWN	promoter + enhancer	-1.8497	-1.8716	-2.4847	1.342e-15
ADAMTS1	DOWN	promoter	-3.1467		-2.4581	3.059e-29
MET	DOWN	promoter + enhancer	-2.7456	-3.0327	-2.4504	3.051e-282
ABCG2	DOWN	enhancer	-1.8376	-2.9123	-2.4489	3.676e-09
JAKMIP1-DT	DOWN	promoter	-2.0156		-2.4399	0.0006968
ANO2	DOWN	promoter + enhancer	-1.8916	-2.3234	-2.4275	1.219e-40
SYBU	DOWN	promoter + enhancer	-1.5574	-2.0705	-2.4203	1.1e-11
DIO2	DOWN	promoter + enhancer	-2.6916	-2.5264	-2.4183	2.863e-13
WNT10B	DOWN	promoter	-1.9398		-2.4122	4.396e-22
GPAT3	DOWN	promoter + enhancer	-2.9264	-2.5646	-2.4028	2.512e-45
PLAC8	DOWN	promoter + enhancer	-3.7224	-2.9189	-2.3821	1.022e-45
NLRP10	DOWN	promoter	-2.0785		-2.374	0.002083
SCG5	DOWN	promoter + enhancer	-2.2996	-2.2716	-2.3651	4.601e-22
PTPRN	DOWN	promoter + enhancer	-2.1914	-2.1504	-2.3557	8.21e-121
TGFBI	DOWN	promoter + enhancer	-3.2148	-2.5194	-2.3472	0
OR51B5	DOWN	enhancer		-2.8754	-2.3429	1.24e-08
BDNF	DOWN	promoter + enhancer	-2.5069	-2.8628	-2.3137	9.204e-18
PRECSIT	DOWN	promoter	-2.484		-2.2941	0.0001398
CCDC85A	DOWN	promoter + enhancer	-2.401	-2.5862	-2.2823	0.007599
GALNT18	DOWN	promoter + enhancer	-2.7636	-2.7172	-2.2633	1.777e-42
MTCL1	DOWN	promoter + enhancer	-2.4492	-1.8688	-2.2593	8.127e-84
GABRA5	DOWN	promoter	-2.2551		-2.2529	3.539e-40
ARHGAP22	DOWN	promoter	-2.5027	-1.3527	-2.2431	3.479e-12
NIPAL4	DOWN	enhancer		-2.5292	-2.2396	1.394e-18
PPARGC1B	DOWN	promoter	-2.4223		-2.2257	1.38e-34
FERMT1	DOWN	promoter	-2.8465		-2.2083	8.393e-26
TMC5	DOWN	promoter + enhancer	-2.1054	-2.8547	-2.2043	1.717e-07
EPB41L3	DOWN	promoter + enhancer	-2.3922	-2.4537	-2.197	2.909e-158
GALNT15	DOWN	enhancer		-2.5456	-2.1794	4.333e-18
COL17A1	DOWN	enhancer	-0.3103	-2.7801	-2.1756	6.947e-12
TRIM58	DOWN	promoter	-3.138		-2.1665	9.252e-117
BEND6	DOWN	promoter	-2.6433	-0.6845	-2.1546	0.007551
ZNF283	DOWN	promoter	-3.0529		-2.1533	3.725e-139
DGKI	DOWN	enhancer		-3.5107	-2.1513	1.713e-10
FAM216A	DOWN	promoter + enhancer	-2.8438	-2.9667	-2.1183	1.891e-07
KCTD8	DOWN	promoter	-2.9502		-2.1106	0.003451
FAT4	DOWN	promoter + enhancer	-2.9295	-2.7685	-2.1035	1.097e-41
AVPI1	DOWN	promoter	-2.984		-2.0996	1.489e-19
LINC01322	DOWN	promoter	-2.4561		-2.0992	5.243e-06
SPATA3-AS1	DOWN	enhancer		-2.1944	-2.097	0.003004
CCDC169	DOWN	promoter	-2.7135		-2.093	0.005477
RAB3IL1	DOWN	promoter	-2.2774		-2.0862	3.224e-23
SLC16A7	DOWN	promoter	-2.275		-2.0589	1.375e-18
H2AC15	DOWN	promoter	-3.9051		-2.0525	9.688e-44
LGI2	DOWN	enhancer	-1.7918	-2.0172	-2.0513	1.623e-06
DGKG	DOWN	promoter	-1.9546		-2.0504	9.696e-12
NRXN3	DOWN	promoter + enhancer	-2.7537	-2.3693	-2.0394	1.832e-44
FABP5	DOWN	promoter	-2.5417		-2.0347	3.163e-33
SLC16A9	DOWN	promoter	-2.1384	-1.4539	-2.0217	2.521e-12
LETM2	DOWN	promoter + enhancer	-2.7002	-2.3834	-2.0099	2.33e-17
CA12	DOWN	promoter + enhancer	-2.0818	-2.0095	-2.0021	9.672e-117
Promoter log2FC, median of the gene's promoter peaks; enhancer log2FC, GeneHancer-score-weighted mean of linked enhancer peaks (unshrunken; library-size normalisation). This list is selected on significance in both assays and illustrates concordant genes; it is not used to estimate coupling.
